# Delayed processing of blood samples impairs the accuracy of mRNA-based biomarkers

**DOI:** 10.1101/2022.01.07.475362

**Authors:** Chace Wilson, Nicolas W. Dias, Stefania Pancini, Vitor Mercadante, Fernando H. Biase

**Affiliations:** Department of Animal and Poultry Sciences, Virginia Polytechnic Institute and State University, Blacksburg, VA, USA

**Keywords:** Transcriptome, RNA degradation, Biomarkers, PWBC, blood

## Abstract

**Background:** The transcriptome of peripheral white blood cells (PWBCs) contains valuable physiological information, thus making them a prime biological sample for investigating mRNA-based biomarkers. However, prolonged storage of whole blood samples can alter gene transcript abundance in PWBCs, compromising the results of biomarker discovery. Here, we designed an experiment to interrogate the impacts of delayed processing of whole blood samples on gene transcript abundance in PWBCs. We hypothesized that storing blood samples for 24 hours at 4°C would cause RNA degradation resulting in altered transcriptome profiles.

**Results:** We produced RNA-sequencing data for 30 samples collected from five estrus synchronized heifers (*Bos taurus*). We quantified transcript abundance for 12,414 protein-coding genes in PWBCs. Analysis of parameters of RNA quality revealed no statistically significant differences (P>0.05) between samples collected from the jugular vein and coccygeal vein, as well as among samples processed after one, three, six, or eight hours. However, samples processed after 24 hours of storage had a lower RNA integrity number value (P=0.03) in comparison to those processed after one hour of storage. Next, we analyzed RNA-sequencing data between samples using those processed after one hour of storage as the baseline for comparison. Interestingly, evaluation of 3’/5’ bias revealed no differences between genes with lower transcript abundance in samples stored for 24 hours relative to one hour. In addition, sequencing coverage of transcripts was similar between samples from the 24-hour and one-hour groups. We identified four and 515 genes with differential transcript abundance in samples processed after storage for eight and 24 hours, respectively, relative to samples processed after one hour.

**Conclusions:** The PWBCs respond to prolonged cold storage by increasing genes related to active chromatin compaction which in turn reduces gene transcription. This alteration in transcriptome profiles can impair the accuracy of mRNA-based biomarkers. Therefore, blood samples collected for mRNA-based biomarker discovery should be refrigerated immediately and processed within six hours post sampling.
