## Additional file 7 for "Delayed processing of blood samples impairs the accuracy of mRNA-based biomarkers"

### Sheet: 2021_11_29_GO_BP_Cats_up_24h
Gene ID	category	over_represented_pvalue	under_represented_pvalue	numDEInCat	numInCat	term	ontology	FWER	fold_enrichment	external_gene_name	description	hgnc_symbol	gene_biotype	transcript_length	chromosome_name	start_position	end_position	strand
ENSBTAG00000008832	GO:0030593	0.00019996	1	5	30	neutrophil chemotaxis	BP	0.00519896	7.33677	CCL1	C-C motif chemokine ligand 1 [Source:VGNC Symbol;Acc:VGNC:26943]		protein_coding	1516	19	15782652	15786668	1
ENSBTAG00000009812	GO:0030593	0.00019996	1	5	30	neutrophil chemotaxis	BP	0.00519896	7.33677	CXCL5	chemokine (C-X-C motif) ligand 5 [Source:NCBI gene (formerly Entrezgene);Acc:281735]		protein_coding	1482	6	88897012	88899124	1
ENSBTAG00000011961	GO:0030593	0.00019996	1	5	30	neutrophil chemotaxis	BP	0.00519896	7.33677		pro-platelet basic protein [Source:NCBI gene (formerly Entrezgene);Acc:613723]		protein_coding	1193	6	88915320	88925227	1
ENSBTAG00000019716	GO:0030593	0.00019996	1	5	30	neutrophil chemotaxis	BP	0.00519896	7.33677	CXCL8	C-X-C motif chemokine ligand 8 [Source:VGNC Symbol;Acc:VGNC:27853]		protein_coding	1870	6	88810418	88814572	1
ENSBTAG00000027513	GO:0030593	0.00019996	1	5	30	neutrophil chemotaxis	BP	0.00519896	7.33677	CXCL2	chemokine (C-X-C motif) ligand 2 [Source:NCBI gene (formerly Entrezgene);Acc:281214]		protein_coding	1113	6	88946402	88948465	1
ENSBTAG00000032453	GO:0006334	0.00019996	1	12	54	nucleosome assembly	BP	0.00519896	9.78236	H4C14	H4 clustered histone 14 [Source:VGNC Symbol;Acc:VGNC:83597]		protein_coding	327	3	20750777	20767701	-1
ENSBTAG00000032455	GO:0006334	0.00019996	1	12	54	nucleosome assembly	BP	0.00519896	9.78236	H2BC18	H2B clustered histone 18 [Source:VGNC Symbol;Acc:VGNC:83596]		protein_coding	381	3	20779441	20779821	1
ENSBTAG00000038173	GO:0006334	0.00019996	1	12	54	nucleosome assembly	BP	0.00519896	9.78236	H2BC12	H2B clustered histone 12 [Source:VGNC Symbol;Acc:VGNC:83582]		protein_coding	675	23	31354601	31355275	1
ENSBTAG00000040277	GO:0006334	0.00019996	1	12	54	nucleosome assembly	BP	0.00519896	9.78236	H4C4	H4 clustered histone 4 [Source:VGNC Symbol;Acc:VGNC:83562]		protein_coding	792	23	31774497	31775288	1
ENSBTAG00000047206	GO:0006334	0.00019996	1	12	54	nucleosome assembly	BP	0.00519896	9.78236	H1-4	H1.4 linker histone, cluster member [Source:VGNC Symbol;Acc:VGNC:83559]		protein_coding	660	23	31796098	31796757	-1
ENSBTAG00000049949	GO:0006334	0.00019996	1	12	54	nucleosome assembly	BP	0.00519896	9.78236	H4C8	H4 clustered histone 8 [Source:VGNC Symbol;Acc:VGNC:83575]		protein_coding	330	23	31696654	31708940	1
ENSBTAG00000050080	GO:0006334	0.00019996	1	12	54	nucleosome assembly	BP	0.00519896	9.78236				protein_coding	303	23	31700317	31725473	-1
ENSBTAG00000050532	GO:0006334	0.00019996	1	12	54	nucleosome assembly	BP	0.00519896	9.78236	H2BC14	H2B clustered histone 14 [Source:VGNC Symbol;Acc:VGNC:83583]		protein_coding	533	23	30948090	30995670	-1
ENSBTAG00000052382	GO:0006334	0.00019996	1	12	54	nucleosome assembly	BP	0.00519896	9.78236	H2BC4	H2B clustered histone 4 [Source:VGNC Symbol;Acc:VGNC:83556]		protein_coding	381	23	31829268	31829648	1
ENSBTAG00000052609	GO:0006334	0.00019996	1	12	54	nucleosome assembly	BP	0.00519896	9.78236	H4C3	H4 clustered histone 3 [Source:VGNC Symbol;Acc:VGNC:84553]		protein_coding	312	23	31847243	31847554	-1
ENSBTAG00000052713	GO:0006334	0.00019996	1	12	54	nucleosome assembly	BP	0.00519896	9.78236	H2BC13	H2B clustered histone 13 [Source:VGNC Symbol;Acc:VGNC:83581]		protein_coding	381	23	31002490	31002870	1
ENSBTAG00000053467	GO:0006334	0.00019996	1	12	54	nucleosome assembly	BP	0.00519896	9.78236	H2BU1	H2B.U histone 1 [Source:VGNC Symbol;Acc:VGNC:83620]		protein_coding	381	7	2573114	2573494	-1
ENSBTAG00000001139	GO:0007155	0.00059988	0.9998	9	124	cell adhesion	BP	0.0143971	3.19504	ACHE	acetylcholinesterase (Cartwright blood group) [Source:NCBI gene (formerly Entrezgene);Acc:540446]		protein_coding	2698	25	35762361	35768977	1
ENSBTAG00000009150	GO:0007155	0.00059988	0.9998	9	124	cell adhesion	BP	0.0143971	3.19504	SPON1	spondin 1 [Source:VGNC Symbol;Acc:VGNC:35227]		protein_coding	4063	15	38457984	38773001	-1
ENSBTAG00000012265	GO:0007155	0.00059988	0.9998	9	124	cell adhesion	BP	0.0143971	3.19504	VWF	von Willebrand factor [Source:VGNC Symbol;Acc:VGNC:36860]		protein_coding	8792	5	104221024	104345680	1
ENSBTAG00000014401	GO:0007155	0.00059988	0.9998	9	124	cell adhesion	BP	0.0143971	3.19504	SORBS3	sorbin and SH3 domain containing 3 [Source:VGNC Symbol;Acc:VGNC:35129]		protein_coding	3243	8	69848988	69878635	1
ENSBTAG00000017846	GO:0007155	0.00059988	0.9998	9	124	cell adhesion	BP	0.0143971	3.19504	F11R	F11 receptor [Source:VGNC Symbol;Acc:VGNC:50010]		protein_coding	2685	3	8464412	8488977	1
ENSBTAG00000020755	GO:0007155	0.00059988	0.9998	9	124	cell adhesion	BP	0.0143971	3.19504	SELP	selectin P [Source:VGNC Symbol;Acc:VGNC:34424]		protein_coding	2760	16	37241577	37284986	-1
ENSBTAG00000021978	GO:0007155	0.00059988	0.9998	9	124	cell adhesion	BP	0.0143971	3.19504	PARVB	parvin beta [Source:VGNC Symbol;Acc:VGNC:32590]		protein_coding	4292	5	114752957	114869584	1
ENSBTAG00000024947	GO:0007155	0.00059988	0.9998	9	124	cell adhesion	BP	0.0143971	3.19504	TCAM1	testicular cell adhesion molecule 1 [Source:NCBI gene (formerly Entrezgene);Acc:616168]		protein_coding	2843	19	48100055	48108406	1
ENSBTAG00000045699	GO:0007155	0.00059988	0.9998	9	124	cell adhesion	BP	0.0143971	3.19504	CTNNA3	catenin alpha 3 [Source:VGNC Symbol;Acc:VGNC:27800]		protein_coding	2688	28	22282909	24121400	-1
ENSBTAG00000003398	GO:0055085	0.00079984	0.9998	14	255	transmembrane transport	BP	0.0183963	2.41682	KCNG1	potassium voltage-gated channel modifier subfamily G member 1 [Source:VGNC Symbol;Acc:VGNC:30442]		protein_coding	2202	13	78918165	78934954	-1
ENSBTAG00000003661	GO:0055085	0.00079984	0.9998	14	255	transmembrane transport	BP	0.0183963	2.41682		solute carrier family 35 member F2 [Source:NCBI gene (formerly Entrezgene);Acc:533008]		protein_coding	2724	15	17376530	17393726	-1
ENSBTAG00000004440	GO:0055085	0.00079984	0.9998	14	255	transmembrane transport	BP	0.0183963	2.41682	SLC15A1	solute carrier family 15 member 1 [Source:VGNC Symbol;Acc:VGNC:34679]		protein_coding	2699	12	75634639	75662955	-1
ENSBTAG00000005842	GO:0055085	0.00079984	0.9998	14	255	transmembrane transport	BP	0.0183963	2.41682	ABCC10	ATP binding cassette subfamily C member 10 [Source:VGNC Symbol;Acc:VGNC:25469]		protein_coding	4704	23	16988512	17008684	1
ENSBTAG00000009182	GO:0055085	0.00079984	0.9998	14	255	transmembrane transport	BP	0.0183963	2.41682	CLCN1	chloride voltage-gated channel 1 [Source:VGNC Symbol;Acc:VGNC:27395]		protein_coding	3962	4	106700966	106738430	1
ENSBTAG00000009297	GO:0055085	0.00079984	0.9998	14	255	transmembrane transport	BP	0.0183963	2.41682	PANX2	pannexin 2 [Source:VGNC Symbol;Acc:VGNC:32568]		protein_coding	1999	5	119546564	119553230	1
ENSBTAG00000011315	GO:0055085	0.00079984	0.9998	14	255	transmembrane transport	BP	0.0183963	2.41682	GJA10	gap junction protein alpha 10 [Source:VGNC Symbol;Acc:VGNC:29371]		protein_coding	1564	9	60351728	60360012	-1
ENSBTAG00000012618	GO:0055085	0.00079984	0.9998	14	255	transmembrane transport	BP	0.0183963	2.41682	SLC23A3	solute carrier family 23 member 3 [Source:VGNC Symbol;Acc:VGNC:34735]		protein_coding	2425	2	107113751	107120309	-1
ENSBTAG00000026638	GO:0055085	0.00079984	0.9998	14	255	transmembrane transport	BP	0.0183963	2.41682	CATSPER4	cation channel sperm associated 4 [Source:VGNC Symbol;Acc:VGNC:55330]		protein_coding	1248	2	126896197	126910286	-1
ENSBTAG00000039190	GO:0055085	0.00079984	0.9998	14	255	transmembrane transport	BP	0.0183963	2.41682	SLC9A5	solute carrier family 9 member A5 [Source:VGNC Symbol;Acc:VGNC:34944]		protein_coding	3663	18	34875817	34894810	1
ENSBTAG00000039935	GO:0055085	0.00079984	0.9998	14	255	transmembrane transport	BP	0.0183963	2.41682	KCNC3	potassium voltage-gated channel subfamily C member 3 [Source:VGNC Symbol;Acc:VGNC:52201]		protein_coding	2325	18	56494454	56506091	-1
ENSBTAG00000047383	GO:0055085	0.00079984	0.9998	14	255	transmembrane transport	BP	0.0183963	2.41682		multidrug resistance-associated protein 4-like [Source:NCBI gene (formerly Entrezgene);Acc:784305]		protein_coding	3519	12	69971487	70218751	1
ENSBTAG00000047491	GO:0055085	0.00079984	0.9998	14	255	transmembrane transport	BP	0.0183963	2.41682	CACNA1S	calcium voltage-gated channel subunit alpha1 S [Source:VGNC Symbol;Acc:VGNC:59326]		protein_coding	6183	16	79599108	79660665	-1
ENSBTAG00000054768	GO:0055085	0.00079984	0.9998	14	255	transmembrane transport	BP	0.0183963	2.41682				protein_coding	351	NKLS02001928.1	332534	349756	1
ENSBTAG00000003398	GO:0006811	0.00119976	0.9996	10	158	ion transport	BP	0.0263947	2.78612	KCNG1	potassium voltage-gated channel modifier subfamily G member 1 [Source:VGNC Symbol;Acc:VGNC:30442]		protein_coding	2202	13	78918165	78934954	-1
ENSBTAG00000004588	GO:0006811	0.00119976	0.9996	10	158	ion transport	BP	0.0263947	2.78612	KCNN4	potassium calcium-activated channel subfamily N member 4 [Source:VGNC Symbol;Acc:VGNC:30486]		protein_coding	2165	18	51965948	51979728	-1
ENSBTAG00000009182	GO:0006811	0.00119976	0.9996	10	158	ion transport	BP	0.0263947	2.78612	CLCN1	chloride voltage-gated channel 1 [Source:VGNC Symbol;Acc:VGNC:27395]		protein_coding	3962	4	106700966	106738430	1
ENSBTAG00000009297	GO:0006811	0.00119976	0.9996	10	158	ion transport	BP	0.0263947	2.78612	PANX2	pannexin 2 [Source:VGNC Symbol;Acc:VGNC:32568]		protein_coding	1999	5	119546564	119553230	1
ENSBTAG00000026638	GO:0006811	0.00119976	0.9996	10	158	ion transport	BP	0.0263947	2.78612	CATSPER4	cation channel sperm associated 4 [Source:VGNC Symbol;Acc:VGNC:55330]		protein_coding	1248	2	126896197	126910286	-1
ENSBTAG00000039190	GO:0006811	0.00119976	0.9996	10	158	ion transport	BP	0.0263947	2.78612	SLC9A5	solute carrier family 9 member A5 [Source:VGNC Symbol;Acc:VGNC:34944]		protein_coding	3663	18	34875817	34894810	1
ENSBTAG00000039935	GO:0006811	0.00119976	0.9996	10	158	ion transport	BP	0.0263947	2.78612	KCNC3	potassium voltage-gated channel subfamily C member 3 [Source:VGNC Symbol;Acc:VGNC:52201]		protein_coding	2325	18	56494454	56506091	-1
ENSBTAG00000047491	GO:0006811	0.00119976	0.9996	10	158	ion transport	BP	0.0263947	2.78612	CACNA1S	calcium voltage-gated channel subunit alpha1 S [Source:VGNC Symbol;Acc:VGNC:59326]		protein_coding	6183	16	79599108	79660665	-1
ENSBTAG00000051295	GO:0006811	0.00119976	0.9996	10	158	ion transport	BP	0.0263947	2.78612	FXYD4	FXYD domain containing ion transport regulator 4 [Source:NCBI gene (formerly Entrezgene);Acc:100295639]	FXYD4	protein_coding	1102	28	13792840	13795964	1
ENSBTAG00000054525	GO:0006811	0.00119976	0.9996	10	158	ion transport	BP	0.0263947	2.78612				protein_coding	198	18	45847417	45849753	1
ENSBTAG00000003398	GO:0071805	0.00139972	0.9996	5	38	potassium ion transmembrane transport	BP	0.0293941	5.79219	KCNG1	potassium voltage-gated channel modifier subfamily G member 1 [Source:VGNC Symbol;Acc:VGNC:30442]		protein_coding	2202	13	78918165	78934954	-1
ENSBTAG00000004588	GO:0071805	0.00139972	0.9996	5	38	potassium ion transmembrane transport	BP	0.0293941	5.79219	KCNN4	potassium calcium-activated channel subfamily N member 4 [Source:VGNC Symbol;Acc:VGNC:30486]		protein_coding	2165	18	51965948	51979728	-1
ENSBTAG00000009235	GO:0071805	0.00139972	0.9996	5	38	potassium ion transmembrane transport	BP	0.0293941	5.79219	KCNMB3	potassium calcium-activated channel subfamily M regulatory beta subunit 3 [Source:VGNC Symbol;Acc:VGNC:30481]		protein_coding	1203	1	87793359	87870663	1
ENSBTAG00000039190	GO:0071805	0.00139972	0.9996	5	38	potassium ion transmembrane transport	BP	0.0293941	5.79219	SLC9A5	solute carrier family 9 member A5 [Source:VGNC Symbol;Acc:VGNC:34944]		protein_coding	3663	18	34875817	34894810	1
ENSBTAG00000039935	GO:0071805	0.00139972	0.9996	5	38	potassium ion transmembrane transport	BP	0.0293941	5.79219	KCNC3	potassium voltage-gated channel subfamily C member 3 [Source:VGNC Symbol;Acc:VGNC:52201]		protein_coding	2325	18	56494454	56506091	-1
ENSBTAG00000011961	GO:0006952	0.00259948	0.9998	4	25	defense response	BP	0.0519896	7.0433		pro-platelet basic protein [Source:NCBI gene (formerly Entrezgene);Acc:613723]		protein_coding	1193	6	88915320	88925227	1
ENSBTAG00000016761	GO:0006952	0.00259948	0.9998	4	25	defense response	BP	0.0519896	7.0433	NOX1	NADPH oxidase 1 [Source:VGNC Symbol;Acc:VGNC:32182]		protein_coding	1686	X	51310497	51346521	1
ENSBTAG00000019716	GO:0006952	0.00259948	0.9998	4	25	defense response	BP	0.0519896	7.0433	CXCL8	C-X-C motif chemokine ligand 8 [Source:VGNC Symbol;Acc:VGNC:27853]		protein_coding	1870	6	88810418	88814572	1
ENSBTAG00000027513	GO:0006952	0.00259948	0.9998	4	25	defense response	BP	0.0519896	7.0433	CXCL2	chemokine (C-X-C motif) ligand 2 [Source:NCBI gene (formerly Entrezgene);Acc:281214]		protein_coding	1113	6	88946402	88948465	1
ENSBTAG00000008832	GO:0070098	0.004999	0.999	4	31	chemokine-mediated signaling pathway	BP	0.094981	5.68008	CCL1	C-C motif chemokine ligand 1 [Source:VGNC Symbol;Acc:VGNC:26943]		protein_coding	1516	19	15782652	15786668	1
ENSBTAG00000011961	GO:0070098	0.004999	0.999	4	31	chemokine-mediated signaling pathway	BP	0.094981	5.68008		pro-platelet basic protein [Source:NCBI gene (formerly Entrezgene);Acc:613723]		protein_coding	1193	6	88915320	88925227	1
ENSBTAG00000027513	GO:0070098	0.004999	0.999	4	31	chemokine-mediated signaling pathway	BP	0.094981	5.68008	CXCL2	chemokine (C-X-C motif) ligand 2 [Source:NCBI gene (formerly Entrezgene);Acc:281214]		protein_coding	1113	6	88946402	88948465	1
ENSBTAG00000030814	GO:0070098	0.004999	0.999	4	31	chemokine-mediated signaling pathway	BP	0.094981	5.68008	TFF2	trefoil factor 2 [Source:VGNC Symbol;Acc:VGNC:35791]		protein_coding	870	1	142614729	142618268	-1
ENSBTAG00000003398	GO:0006813	0.004999	0.9996	4	31	potassium ion transport	BP	0.094981	5.68008	KCNG1	potassium voltage-gated channel modifier subfamily G member 1 [Source:VGNC Symbol;Acc:VGNC:30442]		protein_coding	2202	13	78918165	78934954	-1
ENSBTAG00000004588	GO:0006813	0.004999	0.9996	4	31	potassium ion transport	BP	0.094981	5.68008	KCNN4	potassium calcium-activated channel subfamily N member 4 [Source:VGNC Symbol;Acc:VGNC:30486]		protein_coding	2165	18	51965948	51979728	-1
ENSBTAG00000009235	GO:0006813	0.004999	0.9996	4	31	potassium ion transport	BP	0.094981	5.68008	KCNMB3	potassium calcium-activated channel subfamily M regulatory beta subunit 3 [Source:VGNC Symbol;Acc:VGNC:30481]		protein_coding	1203	1	87793359	87870663	1
ENSBTAG00000039935	GO:0006813	0.004999	0.9996	4	31	potassium ion transport	BP	0.094981	5.68008	KCNC3	potassium voltage-gated channel subfamily C member 3 [Source:VGNC Symbol;Acc:VGNC:52201]		protein_coding	2325	18	56494454	56506091	-1
