## Additional file 8 for "Delayed processing of blood samples impairs the accuracy of mRNA-based biomarkers"

### Sheet: 2021_11_29_GO_MF_Cats_up_24h
Gene ID	category	over represented pvalue	under represented pvalue	numDEInCat	numInCat	term	ontology	FWER	fold enrichment	external gene name	description	hgnc symbol	gene biotype	transcript length	chromosome name	start position	end position	strand
ENSBTAG00000008832	GO:0008009	0.00019996	1	5	15	chemokine activity	MF	0.00239952	14.6735	CCL1	C-C motif chemokine ligand 1 [Source:VGNC Symbol;Acc:VGNC:26943]		protein_coding	1516	19	15782652	15786668	1
ENSBTAG00000009812	GO:0008009	0.00019996	1	5	15	chemokine activity	MF	0.00239952	14.6735	CXCL5	chemokine (C-X-C motif) ligand 5 [Source:NCBI gene (formerly Entrezgene);Acc:281735]		protein_coding	1482	6	88897012	88899124	1
ENSBTAG00000011961	GO:0008009	0.00019996	1	5	15	chemokine activity	MF	0.00239952	14.6735		pro-platelet basic protein [Source:NCBI gene (formerly Entrezgene);Acc:613723]		protein_coding	1193	6	88915320	88925227	1
ENSBTAG00000019716	GO:0008009	0.00019996	1	5	15	chemokine activity	MF	0.00239952	14.6735	CXCL8	C-X-C motif chemokine ligand 8 [Source:VGNC Symbol;Acc:VGNC:27853]		protein_coding	1870	6	88810418	88814572	1
ENSBTAG00000027513	GO:0008009	0.00019996	1	5	15	chemokine activity	MF	0.00239952	14.6735	CXCL2	chemokine (C-X-C motif) ligand 2 [Source:NCBI gene (formerly Entrezgene);Acc:281214]		protein_coding	1113	6	88946402	88948465	1
ENSBTAG00000032453	GO:0046982	0.00019996	1	15	161	protein heterodimerization activity	MF	0.00239952	4.1013	H4C14	H4 clustered histone 14 [Source:VGNC Symbol;Acc:VGNC:83597]		protein_coding	327	3	20750777	20767701	-1
ENSBTAG00000032455	GO:0046982	0.00019996	1	15	161	protein heterodimerization activity	MF	0.00239952	4.1013	H2BC18	H2B clustered histone 18 [Source:VGNC Symbol;Acc:VGNC:83596]		protein_coding	381	3	20779441	20779821	1
ENSBTAG00000032456	GO:0046982	0.00019996	1	15	161	protein heterodimerization activity	MF	0.00239952	4.1013	H2AC21	H2A clustered histone 21 [Source:VGNC Symbol;Acc:VGNC:83604]		protein_coding	393	3	20724190	20724582	1
ENSBTAG00000037964	GO:0046982	0.00019996	1	15	161	protein heterodimerization activity	MF	0.00239952	4.1013	H2AW	H2A.W histone [Source:VGNC Symbol;Acc:VGNC:83612]		protein_coding	1509	7	2573757	2575265	1
ENSBTAG00000038173	GO:0046982	0.00019996	1	15	161	protein heterodimerization activity	MF	0.00239952	4.1013	H2BC12	H2B clustered histone 12 [Source:VGNC Symbol;Acc:VGNC:83582]		protein_coding	675	23	31354601	31355275	1
ENSBTAG00000039657	GO:0046982	0.00019996	1	15	161	protein heterodimerization activity	MF	0.00239952	4.1013	H2AC6	H2A clustered histone 6 [Source:VGNC Symbol;Acc:VGNC:83561]		protein_coding	722	23	31818805	31828988	-1
ENSBTAG00000040277	GO:0046982	0.00019996	1	15	161	protein heterodimerization activity	MF	0.00239952	4.1013	H4C4	H4 clustered histone 4 [Source:VGNC Symbol;Acc:VGNC:83562]		protein_coding	792	23	31774497	31775288	1
ENSBTAG00000048478	GO:0046982	0.00019996	1	15	161	protein heterodimerization activity	MF	0.00239952	4.1013	H3C6	H3 clustered histone 6 [Source:VGNC Symbol;Acc:VGNC:84555]		protein_coding	411	23	31737247	31737657	-1
ENSBTAG00000049949	GO:0046982	0.00019996	1	15	161	protein heterodimerization activity	MF	0.00239952	4.1013	H4C8	H4 clustered histone 8 [Source:VGNC Symbol;Acc:VGNC:83575]		protein_coding	330	23	31696654	31708940	1
ENSBTAG00000050080	GO:0046982	0.00019996	1	15	161	protein heterodimerization activity	MF	0.00239952	4.1013				protein_coding	303	23	31700317	31725473	-1
ENSBTAG00000050532	GO:0046982	0.00019996	1	15	161	protein heterodimerization activity	MF	0.00239952	4.1013	H2BC14	H2B clustered histone 14 [Source:VGNC Symbol;Acc:VGNC:83583]		protein_coding	533	23	30948090	30995670	-1
ENSBTAG00000052382	GO:0046982	0.00019996	1	15	161	protein heterodimerization activity	MF	0.00239952	4.1013	H2BC4	H2B clustered histone 4 [Source:VGNC Symbol;Acc:VGNC:83556]		protein_coding	381	23	31829268	31829648	1
ENSBTAG00000052609	GO:0046982	0.00019996	1	15	161	protein heterodimerization activity	MF	0.00239952	4.1013	H4C3	H4 clustered histone 3 [Source:VGNC Symbol;Acc:VGNC:84553]		protein_coding	312	23	31847243	31847554	-1
ENSBTAG00000052713	GO:0046982	0.00019996	1	15	161	protein heterodimerization activity	MF	0.00239952	4.1013	H2BC13	H2B clustered histone 13 [Source:VGNC Symbol;Acc:VGNC:83581]		protein_coding	381	23	31002490	31002870	1
ENSBTAG00000053467	GO:0046982	0.00019996	1	15	161	protein heterodimerization activity	MF	0.00239952	4.1013	H2BU1	H2B.U histone 1 [Source:VGNC Symbol;Acc:VGNC:83620]		protein_coding	381	7	2573114	2573494	-1
ENSBTAG00000008832	GO:0005125	0.00079984	0.9998	6	45	cytokine activity	MF	0.00639872	5.86942	CCL1	C-C motif chemokine ligand 1 [Source:VGNC Symbol;Acc:VGNC:26943]		protein_coding	1516	19	15782652	15786668	1
ENSBTAG00000011961	GO:0005125	0.00079984	0.9998	6	45	cytokine activity	MF	0.00639872	5.86942		pro-platelet basic protein [Source:NCBI gene (formerly Entrezgene);Acc:613723]		protein_coding	1193	6	88915320	88925227	1
ENSBTAG00000019716	GO:0005125	0.00079984	0.9998	6	45	cytokine activity	MF	0.00639872	5.86942	CXCL8	C-X-C motif chemokine ligand 8 [Source:VGNC Symbol;Acc:VGNC:27853]		protein_coding	1870	6	88810418	88814572	1
ENSBTAG00000020923	GO:0005125	0.00079984	0.9998	6	45	cytokine activity	MF	0.00639872	5.86942	GDF1	growth differentiation factor 1 [Source:VGNC Symbol;Acc:VGNC:52236]		protein_coding	1126	7	4333080	4334822	1
ENSBTAG00000027513	GO:0005125	0.00079984	0.9998	6	45	cytokine activity	MF	0.00639872	5.86942	CXCL2	chemokine (C-X-C motif) ligand 2 [Source:NCBI gene (formerly Entrezgene);Acc:281214]		protein_coding	1113	6	88946402	88948465	1
ENSBTAG00000048456	GO:0005125	0.00079984	0.9998	6	45	cytokine activity	MF	0.00639872	5.86942				protein_coding	563	7	110105735	110108901	1
ENSBTAG00000003398	GO:0005216	0.00479904	0.9998	4	33	ion channel activity	MF	0.0287942	5.33583	KCNG1	potassium voltage-gated channel modifier subfamily G member 1 [Source:VGNC Symbol;Acc:VGNC:30442]		protein_coding	2202	13	78918165	78934954	-1
ENSBTAG00000026638	GO:0005216	0.00479904	0.9998	4	33	ion channel activity	MF	0.0287942	5.33583	CATSPER4	cation channel sperm associated 4 [Source:VGNC Symbol;Acc:VGNC:55330]		protein_coding	1248	2	126896197	126910286	-1
ENSBTAG00000039935	GO:0005216	0.00479904	0.9998	4	33	ion channel activity	MF	0.0287942	5.33583	KCNC3	potassium voltage-gated channel subfamily C member 3 [Source:VGNC Symbol;Acc:VGNC:52201]		protein_coding	2325	18	56494454	56506091	-1
ENSBTAG00000047491	GO:0005216	0.00479904	0.9998	4	33	ion channel activity	MF	0.0287942	5.33583	CACNA1S	calcium voltage-gated channel subunit alpha1 S [Source:VGNC Symbol;Acc:VGNC:59326]		protein_coding	6183	16	79599108	79660665	-1
ENSBTAG00000000054	GO:0003677	0.00919816	0.995201	24	705	DNA binding	MF	0.0441512	1.49857	SNAPC4	small nuclear RNA activating complex polypeptide 4 [Source:VGNC Symbol;Acc:VGNC:58415]		protein_coding	4894	11	103832673	103855230	-1
ENSBTAG00000003901	GO:0003677	0.00919816	0.995201	24	705	DNA binding	MF	0.0441512	1.49857	DNMT3B	DNA methyltransferase 3 beta [Source:VGNC Symbol;Acc:VGNC:28147]		protein_coding	3772	13	62142537	62176363	1
ENSBTAG00000012567	GO:0003677	0.00919816	0.995201	24	705	DNA binding	MF	0.0441512	1.49857	TERT	telomerase reverse transcriptase [Source:VGNC Symbol;Acc:VGNC:35751]		protein_coding	3378	20	71145309	71162695	1
ENSBTAG00000013994	GO:0003677	0.00919816	0.995201	24	705	DNA binding	MF	0.0441512	1.49857	BSX	brain specific homeobox [Source:VGNC Symbol;Acc:VGNC:26582]		protein_coding	699	15	33598811	33602494	-1
ENSBTAG00000015052	GO:0003677	0.00919816	0.995201	24	705	DNA binding	MF	0.0441512	1.49857	PROX2	prospero homeobox 2 [Source:VGNC Symbol;Acc:VGNC:33370]		protein_coding	1779	10	86108354	86116785	-1
ENSBTAG00000019495	GO:0003677	0.00919816	0.995201	24	705	DNA binding	MF	0.0441512	1.49857	TEAD3	TEA domain transcription factor 3 [Source:VGNC Symbol;Acc:VGNC:35726]		protein_coding	3107	23	9433659	9454855	-1
ENSBTAG00000019790	GO:0003677	0.00919816	0.995201	24	705	DNA binding	MF	0.0441512	1.49857	MSH5	mutS homolog 5 [Source:NCBI gene (formerly Entrezgene);Acc:100139295]		protein_coding	3151	23	27558157	27578112	-1
ENSBTAG00000032453	GO:0003677	0.00919816	0.995201	24	705	DNA binding	MF	0.0441512	1.49857	H4C14	H4 clustered histone 14 [Source:VGNC Symbol;Acc:VGNC:83597]		protein_coding	327	3	20750777	20767701	-1
ENSBTAG00000032455	GO:0003677	0.00919816	0.995201	24	705	DNA binding	MF	0.0441512	1.49857	H2BC18	H2B clustered histone 18 [Source:VGNC Symbol;Acc:VGNC:83596]		protein_coding	381	3	20779441	20779821	1
ENSBTAG00000032456	GO:0003677	0.00919816	0.995201	24	705	DNA binding	MF	0.0441512	1.49857	H2AC21	H2A clustered histone 21 [Source:VGNC Symbol;Acc:VGNC:83604]		protein_coding	393	3	20724190	20724582	1
ENSBTAG00000037964	GO:0003677	0.00919816	0.995201	24	705	DNA binding	MF	0.0441512	1.49857	H2AW	H2A.W histone [Source:VGNC Symbol;Acc:VGNC:83612]		protein_coding	1509	7	2573757	2575265	1
ENSBTAG00000038173	GO:0003677	0.00919816	0.995201	24	705	DNA binding	MF	0.0441512	1.49857	H2BC12	H2B clustered histone 12 [Source:VGNC Symbol;Acc:VGNC:83582]		protein_coding	675	23	31354601	31355275	1
ENSBTAG00000039657	GO:0003677	0.00919816	0.995201	24	705	DNA binding	MF	0.0441512	1.49857	H2AC6	H2A clustered histone 6 [Source:VGNC Symbol;Acc:VGNC:83561]		protein_coding	722	23	31818805	31828988	-1
ENSBTAG00000040277	GO:0003677	0.00919816	0.995201	24	705	DNA binding	MF	0.0441512	1.49857	H4C4	H4 clustered histone 4 [Source:VGNC Symbol;Acc:VGNC:83562]		protein_coding	792	23	31774497	31775288	1
ENSBTAG00000046499	GO:0003677	0.00919816	0.995201	24	705	DNA binding	MF	0.0441512	1.49857				protein_coding	798	26	25701872	25703285	1
ENSBTAG00000047206	GO:0003677	0.00919816	0.995201	24	705	DNA binding	MF	0.0441512	1.49857	H1-4	H1.4 linker histone, cluster member [Source:VGNC Symbol;Acc:VGNC:83559]		protein_coding	660	23	31796098	31796757	-1
ENSBTAG00000048478	GO:0003677	0.00919816	0.995201	24	705	DNA binding	MF	0.0441512	1.49857	H3C6	H3 clustered histone 6 [Source:VGNC Symbol;Acc:VGNC:84555]		protein_coding	411	23	31737247	31737657	-1
ENSBTAG00000049949	GO:0003677	0.00919816	0.995201	24	705	DNA binding	MF	0.0441512	1.49857	H4C8	H4 clustered histone 8 [Source:VGNC Symbol;Acc:VGNC:83575]		protein_coding	330	23	31696654	31708940	1
ENSBTAG00000050080	GO:0003677	0.00919816	0.995201	24	705	DNA binding	MF	0.0441512	1.49857				protein_coding	303	23	31700317	31725473	-1
ENSBTAG00000050532	GO:0003677	0.00919816	0.995201	24	705	DNA binding	MF	0.0441512	1.49857	H2BC14	H2B clustered histone 14 [Source:VGNC Symbol;Acc:VGNC:83583]		protein_coding	533	23	30948090	30995670	-1
ENSBTAG00000052382	GO:0003677	0.00919816	0.995201	24	705	DNA binding	MF	0.0441512	1.49857	H2BC4	H2B clustered histone 4 [Source:VGNC Symbol;Acc:VGNC:83556]		protein_coding	381	23	31829268	31829648	1
ENSBTAG00000052609	GO:0003677	0.00919816	0.995201	24	705	DNA binding	MF	0.0441512	1.49857	H4C3	H4 clustered histone 3 [Source:VGNC Symbol;Acc:VGNC:84553]		protein_coding	312	23	31847243	31847554	-1
ENSBTAG00000052713	GO:0003677	0.00919816	0.995201	24	705	DNA binding	MF	0.0441512	1.49857	H2BC13	H2B clustered histone 13 [Source:VGNC Symbol;Acc:VGNC:83581]		protein_coding	381	23	31002490	31002870	1
ENSBTAG00000053467	GO:0003677	0.00919816	0.995201	24	705	DNA binding	MF	0.0441512	1.49857	H2BU1	H2B.U histone 1 [Source:VGNC Symbol;Acc:VGNC:83620]		protein_coding	381	7	2573114	2573494	-1
ENSBTAG00000012265	GO:0005178	0.0161968	0.9982	4	50	integrin binding	MF	0.064787	3.52165	VWF	von Willebrand factor [Source:VGNC Symbol;Acc:VGNC:36860]		protein_coding	8792	5	104221024	104345680	1
ENSBTAG00000017846	GO:0005178	0.0161968	0.9982	4	50	integrin binding	MF	0.064787	3.52165	F11R	F11 receptor [Source:VGNC Symbol;Acc:VGNC:50010]		protein_coding	2685	3	8464412	8488977	1
ENSBTAG00000024947	GO:0005178	0.0161968	0.9982	4	50	integrin binding	MF	0.064787	3.52165	TCAM1	testicular cell adhesion molecule 1 [Source:NCBI gene (formerly Entrezgene);Acc:616168]		protein_coding	2843	19	48100055	48108406	1
ENSBTAG00000055290	GO:0005178	0.0161968	0.9982	4	50	integrin binding	MF	0.064787	3.52165		laminin subunit beta-2 [Source:NCBI gene (formerly Entrezgene);Acc:530599]		protein_coding	4068	22	50867110	50882602	1
