## Additional file 10 for "Delayed processing of blood samples impairs the accuracy of mRNA-based biomarkers"

### Sheet: 2021_11_29_GO_MF_Cats_down_24h
Gene ID	category	over represented pvalue	under represented pvalue	numDEInCat	numInCat	term	ontology	FWER	fold enrichment	external gene name	description	hgnc symbol	gene biotype	transcript length	chromosome name	start position	end position	strand
ENSBTAG00000008099	GO:0019957	0.00019996	1	5	14	C-C chemokine binding	MF	0.00146637	20.4241	CCR5	C-C motif chemokine receptor 5 [Source:NCBI gene (formerly Entrezgene);Acc:497017]		protein_coding	1432	22	53029379	53032543	-1
ENSBTAG00000013586	GO:0019957	0.00019996	1	5	14	C-C chemokine binding	MF	0.00146637	20.4241	CCR2	C-C motif chemokine receptor 2 [Source:VGNC Symbol;Acc:VGNC:50025]		protein_coding	1020	22	53043751	53046271	-1
ENSBTAG00000015708	GO:0019957	0.00019996	1	5	14	C-C chemokine binding	MF	0.00146637	20.4241	CXCR6	C-X-C motif chemokine receptor 6 [Source:VGNC Symbol;Acc:VGNC:27858]		protein_coding	1955	22	53373617	53378958	-1
ENSBTAG00000018424	GO:0019957	0.00019996	1	5	14	C-C chemokine binding	MF	0.00146637	20.4241	ACKR3	atypical chemokine receptor 3 [Source:VGNC Symbol;Acc:VGNC:25541]		protein_coding	1729	3	116025262	116037482	1
ENSBTAG00000034883	GO:0019957	0.00019996	1	5	14	C-C chemokine binding	MF	0.00146637	20.4241	CCR4	C-C motif chemokine receptor 4 [Source:VGNC Symbol;Acc:VGNC:26985]		protein_coding	2611	22	7310614	7315558	1
ENSBTAG00000008099	GO:0016493	0.00019996	1	6	15	C-C chemokine receptor activity	MF	0.00146637	22.875	CCR5	C-C motif chemokine receptor 5 [Source:NCBI gene (formerly Entrezgene);Acc:497017]		protein_coding	1432	22	53029379	53032543	-1
ENSBTAG00000013586	GO:0016493	0.00019996	1	6	15	C-C chemokine receptor activity	MF	0.00146637	22.875	CCR2	C-C motif chemokine receptor 2 [Source:VGNC Symbol;Acc:VGNC:50025]		protein_coding	1020	22	53043751	53046271	-1
ENSBTAG00000015133	GO:0016493	0.00019996	1	6	15	C-C chemokine receptor activity	MF	0.00146637	22.875	CCR7	C-C motif chemokine receptor 7 [Source:VGNC Symbol;Acc:VGNC:26987]		protein_coding	2181	19	40775267	40786420	-1
ENSBTAG00000015708	GO:0016493	0.00019996	1	6	15	C-C chemokine receptor activity	MF	0.00146637	22.875	CXCR6	C-X-C motif chemokine receptor 6 [Source:VGNC Symbol;Acc:VGNC:27858]		protein_coding	1955	22	53373617	53378958	-1
ENSBTAG00000018424	GO:0016493	0.00019996	1	6	15	C-C chemokine receptor activity	MF	0.00146637	22.875	ACKR3	atypical chemokine receptor 3 [Source:VGNC Symbol;Acc:VGNC:25541]		protein_coding	1729	3	116025262	116037482	1
ENSBTAG00000034883	GO:0016493	0.00019996	1	6	15	C-C chemokine receptor activity	MF	0.00146637	22.875	CCR4	C-C motif chemokine receptor 4 [Source:VGNC Symbol;Acc:VGNC:26985]		protein_coding	2611	22	7310614	7315558	1
ENSBTAG00000013586	GO:0004950	0.00019996	1	4	11	chemokine receptor activity	MF	0.00146637	20.7955	CCR2	C-C motif chemokine receptor 2 [Source:VGNC Symbol;Acc:VGNC:50025]		protein_coding	1020	22	53043751	53046271	-1
ENSBTAG00000015133	GO:0004950	0.00019996	1	4	11	chemokine receptor activity	MF	0.00146637	20.7955	CCR7	C-C motif chemokine receptor 7 [Source:VGNC Symbol;Acc:VGNC:26987]		protein_coding	2181	19	40775267	40786420	-1
ENSBTAG00000015708	GO:0004950	0.00019996	1	4	11	chemokine receptor activity	MF	0.00146637	20.7955	CXCR6	C-X-C motif chemokine receptor 6 [Source:VGNC Symbol;Acc:VGNC:27858]		protein_coding	1955	22	53373617	53378958	-1
ENSBTAG00000034883	GO:0004950	0.00019996	1	4	11	chemokine receptor activity	MF	0.00146637	20.7955	CCR4	C-C motif chemokine receptor 4 [Source:VGNC Symbol;Acc:VGNC:26985]		protein_coding	2611	22	7310614	7315558	1
ENSBTAG00000003255	GO:0015026	0.00019996	1	6	18	coreceptor activity	MF	0.00146637	19.0625	CD4	CD4 molecule [Source:VGNC Symbol;Acc:VGNC:27032]		protein_coding	2955	5	103631360	103654878	-1
ENSBTAG00000011761	GO:0015026	0.00019996	1	6	18	coreceptor activity	MF	0.00146637	19.0625	LRP6	LDL receptor related protein 6 [Source:VGNC Symbol;Acc:VGNC:30993]		protein_coding	5385	5	97526603	97700083	1
ENSBTAG00000012219	GO:0015026	0.00019996	1	6	18	coreceptor activity	MF	0.00146637	19.0625	CSPG4	chondroitin sulfate proteoglycan 4 [Source:VGNC Symbol;Acc:VGNC:57158]		protein_coding	8030	21	33182725	33218500	1
ENSBTAG00000015708	GO:0015026	0.00019996	1	6	18	coreceptor activity	MF	0.00146637	19.0625	CXCR6	C-X-C motif chemokine receptor 6 [Source:VGNC Symbol;Acc:VGNC:27858]		protein_coding	1955	22	53373617	53378958	-1
ENSBTAG00000018424	GO:0015026	0.00019996	1	6	18	coreceptor activity	MF	0.00146637	19.0625	ACKR3	atypical chemokine receptor 3 [Source:VGNC Symbol;Acc:VGNC:25541]		protein_coding	1729	3	116025262	116037482	1
ENSBTAG00000020997	GO:0015026	0.00019996	1	6	18	coreceptor activity	MF	0.00146637	19.0625	GPR15	G protein-coupled receptor 15 [Source:VGNC Symbol;Acc:VGNC:29557]		protein_coding	1077	1	42839325	42840401	1
ENSBTAG00000002163	GO:0004930	0.00019996	1	12	112	G protein-coupled receptor activity	MF	0.00146637	6.12723	PTGER2	prostaglandin E receptor 2 [Source:VGNC Symbol;Acc:VGNC:33502]		protein_coding	2514	10	11826416	11838823	-1
ENSBTAG00000005647	GO:0004930	0.00019996	1	12	112	G protein-coupled receptor activity	MF	0.00146637	6.12723	GPR132	G protein-coupled receptor 132 [Source:VGNC Symbol;Acc:VGNC:29548]		protein_coding	2384	21	69438528	69448221	-1
ENSBTAG00000006566	GO:0004930	0.00019996	1	12	112	G protein-coupled receptor activity	MF	0.00146637	6.12723	FFAR2	free fatty acid receptor 2 [Source:NCBI gene (formerly Entrezgene);Acc:522431]		protein_coding	1123	18	46122175	46124338	1
ENSBTAG00000013586	GO:0004930	0.00019996	1	12	112	G protein-coupled receptor activity	MF	0.00146637	6.12723	CCR2	C-C motif chemokine receptor 2 [Source:VGNC Symbol;Acc:VGNC:50025]		protein_coding	1020	22	53043751	53046271	-1
ENSBTAG00000014972	GO:0004930	0.00019996	1	12	112	G protein-coupled receptor activity	MF	0.00146637	6.12723	PTGER4	prostaglandin E receptor 4 [Source:VGNC Symbol;Acc:VGNC:33504]		protein_coding	2822	20	33747133	33759226	-1
ENSBTAG00000015133	GO:0004930	0.00019996	1	12	112	G protein-coupled receptor activity	MF	0.00146637	6.12723	CCR7	C-C motif chemokine receptor 7 [Source:VGNC Symbol;Acc:VGNC:26987]		protein_coding	2181	19	40775267	40786420	-1
ENSBTAG00000015708	GO:0004930	0.00019996	1	12	112	G protein-coupled receptor activity	MF	0.00146637	6.12723	CXCR6	C-X-C motif chemokine receptor 6 [Source:VGNC Symbol;Acc:VGNC:27858]		protein_coding	1955	22	53373617	53378958	-1
ENSBTAG00000017508	GO:0004930	0.00019996	1	12	112	G protein-coupled receptor activity	MF	0.00146637	6.12723	CYSLTR2	cysteinyl leukotriene receptor 2 [Source:VGNC Symbol;Acc:VGNC:50271]		protein_coding	2059	12	18429085	18453189	1
ENSBTAG00000018424	GO:0004930	0.00019996	1	12	112	G protein-coupled receptor activity	MF	0.00146637	6.12723	ACKR3	atypical chemokine receptor 3 [Source:VGNC Symbol;Acc:VGNC:25541]		protein_coding	1729	3	116025262	116037482	1
ENSBTAG00000020199	GO:0004930	0.00019996	1	12	112	G protein-coupled receptor activity	MF	0.00146637	6.12723	F2R	coagulation factor II thrombin receptor [Source:VGNC Symbol;Acc:VGNC:28683]		protein_coding	3503	10	7945904	7963558	1
ENSBTAG00000020997	GO:0004930	0.00019996	1	12	112	G protein-coupled receptor activity	MF	0.00146637	6.12723	GPR15	G protein-coupled receptor 15 [Source:VGNC Symbol;Acc:VGNC:29557]		protein_coding	1077	1	42839325	42840401	1
ENSBTAG00000034883	GO:0004930	0.00019996	1	12	112	G protein-coupled receptor activity	MF	0.00146637	6.12723	CCR4	C-C motif chemokine receptor 4 [Source:VGNC Symbol;Acc:VGNC:26985]		protein_coding	2611	22	7310614	7315558	1
ENSBTAG00000018367	GO:0005044	0.00019996	1	5	25	scavenger receptor activity	MF	0.00146637	11.4375	CD6	CD6 molecule [Source:VGNC Symbol;Acc:VGNC:27041]		protein_coding	3664	29	37311028	37367705	1
ENSBTAG00000018424	GO:0005044	0.00019996	1	5	25	scavenger receptor activity	MF	0.00146637	11.4375	ACKR3	atypical chemokine receptor 3 [Source:VGNC Symbol;Acc:VGNC:25541]		protein_coding	1729	3	116025262	116037482	1
ENSBTAG00000048875	GO:0005044	0.00019996	1	5	25	scavenger receptor activity	MF	0.00146637	11.4375				protein_coding	4002	5	102086748	102147556	1
ENSBTAG00000050618	GO:0005044	0.00019996	1	5	25	scavenger receptor activity	MF	0.00146637	11.4375				protein_coding	1568	26	42405805	42438497	1
ENSBTAG00000052092	GO:0005044	0.00019996	1	5	25	scavenger receptor activity	MF	0.00146637	11.4375				protein_coding	1086	26	42407980	42423035	1
ENSBTAG00000006240	GO:0001530	0.00039992	1	4	16	lipopolysaccharide binding	MF	0.00219956	14.2969	TLR4	toll like receptor 4 [Source:VGNC Symbol;Acc:VGNC:52834]		protein_coding	3716	8	107057826	107068836	1
ENSBTAG00000008948	GO:0001530	0.00039992	1	4	16	lipopolysaccharide binding	MF	0.00219956	14.2969	P2RX7	purinergic receptor P2X 7 [Source:VGNC Symbol;Acc:VGNC:32522]		protein_coding	1788	17	53970346	54027496	-1
ENSBTAG00000015032	GO:0001530	0.00039992	1	4	16	lipopolysaccharide binding	MF	0.00219956	14.2969	CD14	CD14 molecule [Source:VGNC Symbol;Acc:VGNC:27003]		protein_coding	2790	7	51762895	51765768	-1
ENSBTAG00000018367	GO:0001530	0.00039992	1	4	16	lipopolysaccharide binding	MF	0.00219956	14.2969	CD6	CD6 molecule [Source:VGNC Symbol;Acc:VGNC:27041]		protein_coding	3664	29	37311028	37367705	1
ENSBTAG00000000816	GO:0043565	0.00039992	0.9998	13	203	sequence-specific DNA binding	MF	0.00219956	3.66225	PRDM1	PR/SET domain 1 [Source:VGNC Symbol;Acc:VGNC:33288]		protein_coding	4924	9	43843907	43866544	-1
ENSBTAG00000003711	GO:0043565	0.00039992	0.9998	13	203	sequence-specific DNA binding	MF	0.00219956	3.66225	EPAS1	endothelial PAS domain protein 1 [Source:VGNC Symbol;Acc:VGNC:28518]		protein_coding	5624	11	28734999	28828070	1
ENSBTAG00000006844	GO:0043565	0.00039992	0.9998	13	203	sequence-specific DNA binding	MF	0.00219956	3.66225	LEF1	lymphoid enhancer binding factor 1 [Source:VGNC Symbol;Acc:VGNC:30833]		protein_coding	2589	6	17083864	17200183	1
ENSBTAG00000011518	GO:0043565	0.00039992	0.9998	13	203	sequence-specific DNA binding	MF	0.00219956	3.66225	RARB	retinoic acid receptor beta [Source:VGNC Symbol;Acc:VGNC:58402]		protein_coding	1347	27	40197883	40381619	-1
ENSBTAG00000013279	GO:0043565	0.00039992	0.9998	13	203	sequence-specific DNA binding	MF	0.00219956	3.66225	FOXP3	forkhead box P3 [Source:VGNC Symbol;Acc:VGNC:29102]		protein_coding	1663	X	87290349	87305008	-1
ENSBTAG00000015904	GO:0043565	0.00039992	0.9998	13	203	sequence-specific DNA binding	MF	0.00219956	3.66225	RORA	RAR related orphan receptor A [Source:VGNC Symbol;Acc:VGNC:34088]		protein_coding	2632	10	48892525	49702163	1
ENSBTAG00000016414	GO:0043565	0.00039992	0.9998	13	203	sequence-specific DNA binding	MF	0.00219956	3.66225	VDR	vitamin D receptor [Source:VGNC Symbol;Acc:VGNC:36784]		protein_coding	4050	5	32376365	32440330	1
ENSBTAG00000016920	GO:0043565	0.00039992	0.9998	13	203	sequence-specific DNA binding	MF	0.00219956	3.66225	EOMES	eomesodermin [Source:VGNC Symbol;Acc:VGNC:28516]		protein_coding	3667	22	2109641	2116204	-1
ENSBTAG00000017243	GO:0043565	0.00039992	0.9998	13	203	sequence-specific DNA binding	MF	0.00219956	3.66225	GATA3	GATA binding protein 3 [Source:VGNC Symbol;Acc:VGNC:29267]		protein_coding	2395	13	15906719	15935286	-1
ENSBTAG00000017405	GO:0043565	0.00039992	0.9998	13	203	sequence-specific DNA binding	MF	0.00219956	3.66225	RORC	RAR related orphan receptor C [Source:VGNC Symbol;Acc:VGNC:34090]		protein_coding	5020	3	18953213	18980402	1
ENSBTAG00000018019	GO:0043565	0.00039992	0.9998	13	203	sequence-specific DNA binding	MF	0.00219956	3.66225	BCL11B	BAF chromatin remodeling complex subunit BCL11B [Source:VGNC Symbol;Acc:VGNC:58470]		protein_coding	3367	21	64193536	64290496	-1
ENSBTAG00000019707	GO:0043565	0.00039992	0.9998	13	203	sequence-specific DNA binding	MF	0.00219956	3.66225	GATA2	GATA binding protein 2 [Source:VGNC Symbol;Acc:VGNC:29266]		protein_coding	3021	22	59346928	59355012	1
ENSBTAG00000046409	GO:0043565	0.00039992	0.9998	13	203	sequence-specific DNA binding	MF	0.00219956	3.66225	EGR2	early growth response 2 [Source:VGNC Symbol;Acc:VGNC:52767]		protein_coding	1458	28	18936997	18942296	-1
ENSBTAG00000000816	GO:0003700	0.00059988	1	15	280	DNA-binding transcription factor activity	MF	0.00239952	3.06362	PRDM1	PR/SET domain 1 [Source:VGNC Symbol;Acc:VGNC:33288]		protein_coding	4924	9	43843907	43866544	-1
ENSBTAG00000003711	GO:0003700	0.00059988	1	15	280	DNA-binding transcription factor activity	MF	0.00239952	3.06362	EPAS1	endothelial PAS domain protein 1 [Source:VGNC Symbol;Acc:VGNC:28518]		protein_coding	5624	11	28734999	28828070	1
ENSBTAG00000004139	GO:0003700	0.00059988	1	15	280	DNA-binding transcription factor activity	MF	0.00239952	3.06362	BACH1	BTB domain and CNC homolog 1 [Source:VGNC Symbol;Acc:VGNC:26402]		protein_coding	3360	1	6815185	6858058	-1
ENSBTAG00000006844	GO:0003700	0.00059988	1	15	280	DNA-binding transcription factor activity	MF	0.00239952	3.06362	LEF1	lymphoid enhancer binding factor 1 [Source:VGNC Symbol;Acc:VGNC:30833]		protein_coding	2589	6	17083864	17200183	1
ENSBTAG00000011518	GO:0003700	0.00059988	1	15	280	DNA-binding transcription factor activity	MF	0.00239952	3.06362	RARB	retinoic acid receptor beta [Source:VGNC Symbol;Acc:VGNC:58402]		protein_coding	1347	27	40197883	40381619	-1
ENSBTAG00000013279	GO:0003700	0.00059988	1	15	280	DNA-binding transcription factor activity	MF	0.00239952	3.06362	FOXP3	forkhead box P3 [Source:VGNC Symbol;Acc:VGNC:29102]		protein_coding	1663	X	87290349	87305008	-1
ENSBTAG00000015904	GO:0003700	0.00059988	1	15	280	DNA-binding transcription factor activity	MF	0.00239952	3.06362	RORA	RAR related orphan receptor A [Source:VGNC Symbol;Acc:VGNC:34088]		protein_coding	2632	10	48892525	49702163	1
ENSBTAG00000016414	GO:0003700	0.00059988	1	15	280	DNA-binding transcription factor activity	MF	0.00239952	3.06362	VDR	vitamin D receptor [Source:VGNC Symbol;Acc:VGNC:36784]		protein_coding	4050	5	32376365	32440330	1
ENSBTAG00000016920	GO:0003700	0.00059988	1	15	280	DNA-binding transcription factor activity	MF	0.00239952	3.06362	EOMES	eomesodermin [Source:VGNC Symbol;Acc:VGNC:28516]		protein_coding	3667	22	2109641	2116204	-1
ENSBTAG00000017243	GO:0003700	0.00059988	1	15	280	DNA-binding transcription factor activity	MF	0.00239952	3.06362	GATA3	GATA binding protein 3 [Source:VGNC Symbol;Acc:VGNC:29267]		protein_coding	2395	13	15906719	15935286	-1
ENSBTAG00000017405	GO:0003700	0.00059988	1	15	280	DNA-binding transcription factor activity	MF	0.00239952	3.06362	RORC	RAR related orphan receptor C [Source:VGNC Symbol;Acc:VGNC:34090]		protein_coding	5020	3	18953213	18980402	1
ENSBTAG00000018019	GO:0003700	0.00059988	1	15	280	DNA-binding transcription factor activity	MF	0.00239952	3.06362	BCL11B	BAF chromatin remodeling complex subunit BCL11B [Source:VGNC Symbol;Acc:VGNC:58470]		protein_coding	3367	21	64193536	64290496	-1
ENSBTAG00000019707	GO:0003700	0.00059988	1	15	280	DNA-binding transcription factor activity	MF	0.00239952	3.06362	GATA2	GATA binding protein 2 [Source:VGNC Symbol;Acc:VGNC:29266]		protein_coding	3021	22	59346928	59355012	1
ENSBTAG00000023929	GO:0003700	0.00059988	1	15	280	DNA-binding transcription factor activity	MF	0.00239952	3.06362	FOSL2	FOS like 2, AP-1 transcription factor subunit [Source:VGNC Symbol;Acc:VGNC:29076]		protein_coding	2456	11	71340649	71360069	-1
ENSBTAG00000046409	GO:0003700	0.00059988	1	15	280	DNA-binding transcription factor activity	MF	0.00239952	3.06362	EGR2	early growth response 2 [Source:VGNC Symbol;Acc:VGNC:52767]		protein_coding	1458	28	18936997	18942296	-1
ENSBTAG00000018367	GO:0004252	0.00059988	0.9998	6	57	serine-type endopeptidase activity	MF	0.00239952	6.01974	CD6	CD6 molecule [Source:VGNC Symbol;Acc:VGNC:27041]		protein_coding	3664	29	37311028	37367705	1
ENSBTAG00000048875	GO:0004252	0.00059988	0.9998	6	57	serine-type endopeptidase activity	MF	0.00239952	6.01974				protein_coding	4002	5	102086748	102147556	1
ENSBTAG00000050618	GO:0004252	0.00059988	0.9998	6	57	serine-type endopeptidase activity	MF	0.00239952	6.01974				protein_coding	1568	26	42405805	42438497	1
ENSBTAG00000050871	GO:0004252	0.00059988	0.9998	6	57	serine-type endopeptidase activity	MF	0.00239952	6.01974		mast cell protease 2 [Source:NCBI gene (formerly Entrezgene);Acc:100139881]		protein_coding	1220	21	34727438	34730647	1
ENSBTAG00000052092	GO:0004252	0.00059988	0.9998	6	57	serine-type endopeptidase activity	MF	0.00239952	6.01974				protein_coding	1086	26	42407980	42423035	1
ENSBTAG00000053015	GO:0004252	0.00059988	0.9998	6	57	serine-type endopeptidase activity	MF	0.00239952	6.01974	GZMB	granzyme B (granzyme 2, cytotoxic T-lymphocyte-associated serine esterase 1) [Source:NCBI gene (formerly Entrezgene);Acc:281731]		protein_coding	1815	21	34740311	34743331	1
ENSBTAG00000001941	GO:0005102	0.00059988	0.9998	8	111	signaling receptor binding	MF	0.00239952	4.12162	SEMA4D	semaphorin 4D [Source:VGNC Symbol;Acc:VGNC:34436]		protein_coding	4302	8	88627168	88753669	1
ENSBTAG00000004150	GO:0005102	0.00059988	0.9998	8	111	signaling receptor binding	MF	0.00239952	4.12162	NRG1	neuregulin 1 [Source:VGNC Symbol;Acc:VGNC:32261]		protein_coding	2807	27	28529266	28651519	1
ENSBTAG00000005193	GO:0005102	0.00059988	0.9998	8	111	signaling receptor binding	MF	0.00239952	4.12162	CRTAM	cytotoxic and regulatory T cell molecule [Source:VGNC Symbol;Acc:VGNC:27726]		protein_coding	1783	15	33457223	33485670	1
ENSBTAG00000006240	GO:0005102	0.00059988	0.9998	8	111	signaling receptor binding	MF	0.00239952	4.12162	TLR4	toll like receptor 4 [Source:VGNC Symbol;Acc:VGNC:52834]		protein_coding	3716	8	107057826	107068836	1
ENSBTAG00000011761	GO:0005102	0.00059988	0.9998	8	111	signaling receptor binding	MF	0.00239952	4.12162	LRP6	LDL receptor related protein 6 [Source:VGNC Symbol;Acc:VGNC:30993]		protein_coding	5385	5	97526603	97700083	1
ENSBTAG00000017256	GO:0005102	0.00059988	0.9998	8	111	signaling receptor binding	MF	0.00239952	4.12162	CD2	CD2 molecule [Source:VGNC Symbol;Acc:VGNC:27009]		protein_coding	1611	3	26468671	26483254	-1
ENSBTAG00000020199	GO:0005102	0.00059988	0.9998	8	111	signaling receptor binding	MF	0.00239952	4.12162	F2R	coagulation factor II thrombin receptor [Source:VGNC Symbol;Acc:VGNC:28683]		protein_coding	3503	10	7945904	7963558	1
ENSBTAG00000020312	GO:0005102	0.00059988	0.9998	8	111	signaling receptor binding	MF	0.00239952	4.12162	NCOA2	nuclear receptor coactivator 2 [Source:VGNC Symbol;Acc:VGNC:50226]		protein_coding	5713	14	33837784	34119578	-1
ENSBTAG00000011518	GO:0004879	0.00079984	1	4	24	nuclear receptor activity	MF	0.00270715	9.53125	RARB	retinoic acid receptor beta [Source:VGNC Symbol;Acc:VGNC:58402]		protein_coding	1347	27	40197883	40381619	-1
ENSBTAG00000015904	GO:0004879	0.00079984	1	4	24	nuclear receptor activity	MF	0.00270715	9.53125	RORA	RAR related orphan receptor A [Source:VGNC Symbol;Acc:VGNC:34088]		protein_coding	2632	10	48892525	49702163	1
ENSBTAG00000016414	GO:0004879	0.00079984	1	4	24	nuclear receptor activity	MF	0.00270715	9.53125	VDR	vitamin D receptor [Source:VGNC Symbol;Acc:VGNC:36784]		protein_coding	4050	5	32376365	32440330	1
ENSBTAG00000017405	GO:0004879	0.00079984	1	4	24	nuclear receptor activity	MF	0.00270715	9.53125	RORC	RAR related orphan receptor C [Source:VGNC Symbol;Acc:VGNC:34090]		protein_coding	5020	3	18953213	18980402	1
ENSBTAG00000000816	GO:0000978	0.00079984	0.9998	22	578	RNA polymerase II cis-regulatory region sequence-specific DNA binding	MF	0.00270715	2.17669	PRDM1	PR/SET domain 1 [Source:VGNC Symbol;Acc:VGNC:33288]		protein_coding	4924	9	43843907	43866544	-1
ENSBTAG00000003575	GO:0000978	0.00079984	0.9998	22	578	RNA polymerase II cis-regulatory region sequence-specific DNA binding	MF	0.00270715	2.17669	ZKSCAN4	zinc finger with KRAB and SCAN domains 4 [Source:VGNC Symbol;Acc:VGNC:55928]		protein_coding	2978	23	30441464	30450225	-1
ENSBTAG00000003711	GO:0000978	0.00079984	0.9998	22	578	RNA polymerase II cis-regulatory region sequence-specific DNA binding	MF	0.00270715	2.17669	EPAS1	endothelial PAS domain protein 1 [Source:VGNC Symbol;Acc:VGNC:28518]		protein_coding	5624	11	28734999	28828070	1
ENSBTAG00000004139	GO:0000978	0.00079984	0.9998	22	578	RNA polymerase II cis-regulatory region sequence-specific DNA binding	MF	0.00270715	2.17669	BACH1	BTB domain and CNC homolog 1 [Source:VGNC Symbol;Acc:VGNC:26402]		protein_coding	3360	1	6815185	6858058	-1
ENSBTAG00000005404	GO:0000978	0.00079984	0.9998	22	578	RNA polymerase II cis-regulatory region sequence-specific DNA binding	MF	0.00270715	2.17669	MSC	musculin [Source:VGNC Symbol;Acc:VGNC:31691]		protein_coding	1676	14	35439046	35441608	-1
ENSBTAG00000005866	GO:0000978	0.00079984	0.9998	22	578	RNA polymerase II cis-regulatory region sequence-specific DNA binding	MF	0.00270715	2.17669	ZNF81	zinc finger protein 81 [Source:VGNC Symbol;Acc:VGNC:37352]		protein_coding	1908	X	86216968	86340606	1
ENSBTAG00000006844	GO:0000978	0.00079984	0.9998	22	578	RNA polymerase II cis-regulatory region sequence-specific DNA binding	MF	0.00270715	2.17669	LEF1	lymphoid enhancer binding factor 1 [Source:VGNC Symbol;Acc:VGNC:30833]		protein_coding	2589	6	17083864	17200183	1
ENSBTAG00000008313	GO:0000978	0.00079984	0.9998	22	578	RNA polymerase II cis-regulatory region sequence-specific DNA binding	MF	0.00270715	2.17669	KLF15	Kruppel like factor 15 [Source:VGNC Symbol;Acc:VGNC:30629]		protein_coding	2309	22	60612131	60624486	1
ENSBTAG00000011518	GO:0000978	0.00079984	0.9998	22	578	RNA polymerase II cis-regulatory region sequence-specific DNA binding	MF	0.00270715	2.17669	RARB	retinoic acid receptor beta [Source:VGNC Symbol;Acc:VGNC:58402]		protein_coding	1347	27	40197883	40381619	-1
ENSBTAG00000013279	GO:0000978	0.00079984	0.9998	22	578	RNA polymerase II cis-regulatory region sequence-specific DNA binding	MF	0.00270715	2.17669	FOXP3	forkhead box P3 [Source:VGNC Symbol;Acc:VGNC:29102]		protein_coding	1663	X	87290349	87305008	-1
ENSBTAG00000015904	GO:0000978	0.00079984	0.9998	22	578	RNA polymerase II cis-regulatory region sequence-specific DNA binding	MF	0.00270715	2.17669	RORA	RAR related orphan receptor A [Source:VGNC Symbol;Acc:VGNC:34088]		protein_coding	2632	10	48892525	49702163	1
ENSBTAG00000016229	GO:0000978	0.00079984	0.9998	22	578	RNA polymerase II cis-regulatory region sequence-specific DNA binding	MF	0.00270715	2.17669	KLF9	Kruppel like factor 9 [Source:VGNC Symbol;Acc:VGNC:30632]		protein_coding	1717	8	46586710	46611498	-1
ENSBTAG00000016414	GO:0000978	0.00079984	0.9998	22	578	RNA polymerase II cis-regulatory region sequence-specific DNA binding	MF	0.00270715	2.17669	VDR	vitamin D receptor [Source:VGNC Symbol;Acc:VGNC:36784]		protein_coding	4050	5	32376365	32440330	1
ENSBTAG00000016920	GO:0000978	0.00079984	0.9998	22	578	RNA polymerase II cis-regulatory region sequence-specific DNA binding	MF	0.00270715	2.17669	EOMES	eomesodermin [Source:VGNC Symbol;Acc:VGNC:28516]		protein_coding	3667	22	2109641	2116204	-1
ENSBTAG00000017243	GO:0000978	0.00079984	0.9998	22	578	RNA polymerase II cis-regulatory region sequence-specific DNA binding	MF	0.00270715	2.17669	GATA3	GATA binding protein 3 [Source:VGNC Symbol;Acc:VGNC:29267]		protein_coding	2395	13	15906719	15935286	-1
ENSBTAG00000017405	GO:0000978	0.00079984	0.9998	22	578	RNA polymerase II cis-regulatory region sequence-specific DNA binding	MF	0.00270715	2.17669	RORC	RAR related orphan receptor C [Source:VGNC Symbol;Acc:VGNC:34090]		protein_coding	5020	3	18953213	18980402	1
ENSBTAG00000018019	GO:0000978	0.00079984	0.9998	22	578	RNA polymerase II cis-regulatory region sequence-specific DNA binding	MF	0.00270715	2.17669	BCL11B	BAF chromatin remodeling complex subunit BCL11B [Source:VGNC Symbol;Acc:VGNC:58470]		protein_coding	3367	21	64193536	64290496	-1
ENSBTAG00000019707	GO:0000978	0.00079984	0.9998	22	578	RNA polymerase II cis-regulatory region sequence-specific DNA binding	MF	0.00270715	2.17669	GATA2	GATA binding protein 2 [Source:VGNC Symbol;Acc:VGNC:29266]		protein_coding	3021	22	59346928	59355012	1
ENSBTAG00000020312	GO:0000978	0.00079984	0.9998	22	578	RNA polymerase II cis-regulatory region sequence-specific DNA binding	MF	0.00270715	2.17669	NCOA2	nuclear receptor coactivator 2 [Source:VGNC Symbol;Acc:VGNC:50226]		protein_coding	5713	14	33837784	34119578	-1
ENSBTAG00000023929	GO:0000978	0.00079984	0.9998	22	578	RNA polymerase II cis-regulatory region sequence-specific DNA binding	MF	0.00270715	2.17669	FOSL2	FOS like 2, AP-1 transcription factor subunit [Source:VGNC Symbol;Acc:VGNC:29076]		protein_coding	2456	11	71340649	71360069	-1
ENSBTAG00000040061	GO:0000978	0.00079984	0.9998	22	578	RNA polymerase II cis-regulatory region sequence-specific DNA binding	MF	0.00270715	2.17669	ZBTB38	zinc finger and BTB domain containing 38 [Source:VGNC Symbol;Acc:VGNC:37076]		protein_coding	4955	1	127530714	127574835	-1
ENSBTAG00000046409	GO:0000978	0.00079984	0.9998	22	578	RNA polymerase II cis-regulatory region sequence-specific DNA binding	MF	0.00270715	2.17669	EGR2	early growth response 2 [Source:VGNC Symbol;Acc:VGNC:52767]		protein_coding	1458	28	18936997	18942296	-1
ENSBTAG00000008732	GO:0004519	0.00519896	0.9998	4	36	endonuclease activity	MF	0.0142971	6.35417	ZC3H12C	zinc finger CCCH-type containing 12C [Source:VGNC Symbol;Acc:VGNC:37099]		protein_coding	2655	15	20173026	20239566	1
ENSBTAG00000016799	GO:0004519	0.00519896	0.9998	4	36	endonuclease activity	MF	0.0142971	6.35417	ERN1	endoplasmic reticulum to nucleus signaling 1 [Source:VGNC Symbol;Acc:VGNC:58373]		protein_coding	3116	19	48273414	48350809	-1
ENSBTAG00000019612	GO:0004519	0.00519896	0.9998	4	36	endonuclease activity	MF	0.0142971	6.35417	RNASE4	ribonuclease A family member 4 [Source:VGNC Symbol;Acc:VGNC:33998]		protein_coding	1616	10	26391241	26412980	-1
ENSBTAG00000046668	GO:0004519	0.00519896	0.9998	4	36	endonuclease activity	MF	0.0142971	6.35417	ANG2	angiogenin 2 [Source:NCBI gene (formerly Entrezgene);Acc:783907]		protein_coding	769	10	26401174	26413011	-1
ENSBTAG00000005404	GO:1990837	0.00459908	0.9992	10	207	sequence-specific double-stranded DNA binding	MF	0.0142971	2.76268	MSC	musculin [Source:VGNC Symbol;Acc:VGNC:31691]		protein_coding	1676	14	35439046	35441608	-1
ENSBTAG00000006844	GO:1990837	0.00459908	0.9992	10	207	sequence-specific double-stranded DNA binding	MF	0.0142971	2.76268	LEF1	lymphoid enhancer binding factor 1 [Source:VGNC Symbol;Acc:VGNC:30833]		protein_coding	2589	6	17083864	17200183	1
ENSBTAG00000008313	GO:1990837	0.00459908	0.9992	10	207	sequence-specific double-stranded DNA binding	MF	0.0142971	2.76268	KLF15	Kruppel like factor 15 [Source:VGNC Symbol;Acc:VGNC:30629]		protein_coding	2309	22	60612131	60624486	1
ENSBTAG00000011518	GO:1990837	0.00459908	0.9992	10	207	sequence-specific double-stranded DNA binding	MF	0.0142971	2.76268	RARB	retinoic acid receptor beta [Source:VGNC Symbol;Acc:VGNC:58402]		protein_coding	1347	27	40197883	40381619	-1
ENSBTAG00000013279	GO:1990837	0.00459908	0.9992	10	207	sequence-specific double-stranded DNA binding	MF	0.0142971	2.76268	FOXP3	forkhead box P3 [Source:VGNC Symbol;Acc:VGNC:29102]		protein_coding	1663	X	87290349	87305008	-1
ENSBTAG00000016920	GO:1990837	0.00459908	0.9992	10	207	sequence-specific double-stranded DNA binding	MF	0.0142971	2.76268	EOMES	eomesodermin [Source:VGNC Symbol;Acc:VGNC:28516]		protein_coding	3667	22	2109641	2116204	-1
ENSBTAG00000017243	GO:1990837	0.00459908	0.9992	10	207	sequence-specific double-stranded DNA binding	MF	0.0142971	2.76268	GATA3	GATA binding protein 3 [Source:VGNC Symbol;Acc:VGNC:29267]		protein_coding	2395	13	15906719	15935286	-1
ENSBTAG00000017405	GO:1990837	0.00459908	0.9992	10	207	sequence-specific double-stranded DNA binding	MF	0.0142971	2.76268	RORC	RAR related orphan receptor C [Source:VGNC Symbol;Acc:VGNC:34090]		protein_coding	5020	3	18953213	18980402	1
ENSBTAG00000018019	GO:1990837	0.00459908	0.9992	10	207	sequence-specific double-stranded DNA binding	MF	0.0142971	2.76268	BCL11B	BAF chromatin remodeling complex subunit BCL11B [Source:VGNC Symbol;Acc:VGNC:58470]		protein_coding	3367	21	64193536	64290496	-1
ENSBTAG00000046409	GO:1990837	0.00459908	0.9992	10	207	sequence-specific double-stranded DNA binding	MF	0.0142971	2.76268	EGR2	early growth response 2 [Source:VGNC Symbol;Acc:VGNC:52767]		protein_coding	1458	28	18936997	18942296	-1
ENSBTAG00000001941	GO:0038023	0.00519896	0.9988	5	58	signaling receptor activity	MF	0.0142971	4.92996	SEMA4D	semaphorin 4D [Source:VGNC Symbol;Acc:VGNC:34436]		protein_coding	4302	8	88627168	88753669	1
ENSBTAG00000006240	GO:0038023	0.00519896	0.9988	5	58	signaling receptor activity	MF	0.0142971	4.92996	TLR4	toll like receptor 4 [Source:VGNC Symbol;Acc:VGNC:52834]		protein_coding	3716	8	107057826	107068836	1
ENSBTAG00000008948	GO:0038023	0.00519896	0.9988	5	58	signaling receptor activity	MF	0.0142971	4.92996	P2RX7	purinergic receptor P2X 7 [Source:VGNC Symbol;Acc:VGNC:32522]		protein_coding	1788	17	53970346	54027496	-1
ENSBTAG00000025494	GO:0038023	0.00519896	0.9988	5	58	signaling receptor activity	MF	0.0142971	4.92996	PAQR8	progestin and adipoQ receptor family member 8 [Source:VGNC Symbol;Acc:VGNC:32580]		protein_coding	3732	23	24783271	24826623	1
ENSBTAG00000040144	GO:0038023	0.00519896	0.9988	5	58	signaling receptor activity	MF	0.0142971	4.92996		cell surface glycoprotein CD200 receptor 1 [Source:NCBI gene (formerly Entrezgene);Acc:100335828]		protein_coding	816	1	57570680	57586854	-1
ENSBTAG00000000816	GO:0000977	0.00739852	0.9992	8	155	RNA polymerase II transcription regulatory region sequence-specific DNA binding	MF	0.0191491	2.95161	PRDM1	PR/SET domain 1 [Source:VGNC Symbol;Acc:VGNC:33288]		protein_coding	4924	9	43843907	43866544	-1
ENSBTAG00000003711	GO:0000977	0.00739852	0.9992	8	155	RNA polymerase II transcription regulatory region sequence-specific DNA binding	MF	0.0191491	2.95161	EPAS1	endothelial PAS domain protein 1 [Source:VGNC Symbol;Acc:VGNC:28518]		protein_coding	5624	11	28734999	28828070	1
ENSBTAG00000005404	GO:0000977	0.00739852	0.9992	8	155	RNA polymerase II transcription regulatory region sequence-specific DNA binding	MF	0.0191491	2.95161	MSC	musculin [Source:VGNC Symbol;Acc:VGNC:31691]		protein_coding	1676	14	35439046	35441608	-1
ENSBTAG00000006844	GO:0000977	0.00739852	0.9992	8	155	RNA polymerase II transcription regulatory region sequence-specific DNA binding	MF	0.0191491	2.95161	LEF1	lymphoid enhancer binding factor 1 [Source:VGNC Symbol;Acc:VGNC:30833]		protein_coding	2589	6	17083864	17200183	1
ENSBTAG00000008313	GO:0000977	0.00739852	0.9992	8	155	RNA polymerase II transcription regulatory region sequence-specific DNA binding	MF	0.0191491	2.95161	KLF15	Kruppel like factor 15 [Source:VGNC Symbol;Acc:VGNC:30629]		protein_coding	2309	22	60612131	60624486	1
ENSBTAG00000015904	GO:0000977	0.00739852	0.9992	8	155	RNA polymerase II transcription regulatory region sequence-specific DNA binding	MF	0.0191491	2.95161	RORA	RAR related orphan receptor A [Source:VGNC Symbol;Acc:VGNC:34088]		protein_coding	2632	10	48892525	49702163	1
ENSBTAG00000017243	GO:0000977	0.00739852	0.9992	8	155	RNA polymerase II transcription regulatory region sequence-specific DNA binding	MF	0.0191491	2.95161	GATA3	GATA binding protein 3 [Source:VGNC Symbol;Acc:VGNC:29267]		protein_coding	2395	13	15906719	15935286	-1
ENSBTAG00000023929	GO:0000977	0.00739852	0.9992	8	155	RNA polymerase II transcription regulatory region sequence-specific DNA binding	MF	0.0191491	2.95161	FOSL2	FOS like 2, AP-1 transcription factor subunit [Source:VGNC Symbol;Acc:VGNC:29076]		protein_coding	2456	11	71340649	71360069	-1
ENSBTAG00000003575	GO:0000981	0.00919816	0.995801	16	459	DNA-binding transcription factor activity, RNA polymerase II-specific	MF	0.0224844	1.99346	ZKSCAN4	zinc finger with KRAB and SCAN domains 4 [Source:VGNC Symbol;Acc:VGNC:55928]		protein_coding	2978	23	30441464	30450225	-1
ENSBTAG00000003711	GO:0000981	0.00919816	0.995801	16	459	DNA-binding transcription factor activity, RNA polymerase II-specific	MF	0.0224844	1.99346	EPAS1	endothelial PAS domain protein 1 [Source:VGNC Symbol;Acc:VGNC:28518]		protein_coding	5624	11	28734999	28828070	1
ENSBTAG00000004139	GO:0000981	0.00919816	0.995801	16	459	DNA-binding transcription factor activity, RNA polymerase II-specific	MF	0.0224844	1.99346	BACH1	BTB domain and CNC homolog 1 [Source:VGNC Symbol;Acc:VGNC:26402]		protein_coding	3360	1	6815185	6858058	-1
ENSBTAG00000005404	GO:0000981	0.00919816	0.995801	16	459	DNA-binding transcription factor activity, RNA polymerase II-specific	MF	0.0224844	1.99346	MSC	musculin [Source:VGNC Symbol;Acc:VGNC:31691]		protein_coding	1676	14	35439046	35441608	-1
ENSBTAG00000005866	GO:0000981	0.00919816	0.995801	16	459	DNA-binding transcription factor activity, RNA polymerase II-specific	MF	0.0224844	1.99346	ZNF81	zinc finger protein 81 [Source:VGNC Symbol;Acc:VGNC:37352]		protein_coding	1908	X	86216968	86340606	1
ENSBTAG00000006844	GO:0000981	0.00919816	0.995801	16	459	DNA-binding transcription factor activity, RNA polymerase II-specific	MF	0.0224844	1.99346	LEF1	lymphoid enhancer binding factor 1 [Source:VGNC Symbol;Acc:VGNC:30833]		protein_coding	2589	6	17083864	17200183	1
ENSBTAG00000008313	GO:0000981	0.00919816	0.995801	16	459	DNA-binding transcription factor activity, RNA polymerase II-specific	MF	0.0224844	1.99346	KLF15	Kruppel like factor 15 [Source:VGNC Symbol;Acc:VGNC:30629]		protein_coding	2309	22	60612131	60624486	1
ENSBTAG00000013279	GO:0000981	0.00919816	0.995801	16	459	DNA-binding transcription factor activity, RNA polymerase II-specific	MF	0.0224844	1.99346	FOXP3	forkhead box P3 [Source:VGNC Symbol;Acc:VGNC:29102]		protein_coding	1663	X	87290349	87305008	-1
ENSBTAG00000015904	GO:0000981	0.00919816	0.995801	16	459	DNA-binding transcription factor activity, RNA polymerase II-specific	MF	0.0224844	1.99346	RORA	RAR related orphan receptor A [Source:VGNC Symbol;Acc:VGNC:34088]		protein_coding	2632	10	48892525	49702163	1
ENSBTAG00000016229	GO:0000981	0.00919816	0.995801	16	459	DNA-binding transcription factor activity, RNA polymerase II-specific	MF	0.0224844	1.99346	KLF9	Kruppel like factor 9 [Source:VGNC Symbol;Acc:VGNC:30632]		protein_coding	1717	8	46586710	46611498	-1
ENSBTAG00000016920	GO:0000981	0.00919816	0.995801	16	459	DNA-binding transcription factor activity, RNA polymerase II-specific	MF	0.0224844	1.99346	EOMES	eomesodermin [Source:VGNC Symbol;Acc:VGNC:28516]		protein_coding	3667	22	2109641	2116204	-1
ENSBTAG00000017243	GO:0000981	0.00919816	0.995801	16	459	DNA-binding transcription factor activity, RNA polymerase II-specific	MF	0.0224844	1.99346	GATA3	GATA binding protein 3 [Source:VGNC Symbol;Acc:VGNC:29267]		protein_coding	2395	13	15906719	15935286	-1
ENSBTAG00000019707	GO:0000981	0.00919816	0.995801	16	459	DNA-binding transcription factor activity, RNA polymerase II-specific	MF	0.0224844	1.99346	GATA2	GATA binding protein 2 [Source:VGNC Symbol;Acc:VGNC:29266]		protein_coding	3021	22	59346928	59355012	1
ENSBTAG00000023929	GO:0000981	0.00919816	0.995801	16	459	DNA-binding transcription factor activity, RNA polymerase II-specific	MF	0.0224844	1.99346	FOSL2	FOS like 2, AP-1 transcription factor subunit [Source:VGNC Symbol;Acc:VGNC:29076]		protein_coding	2456	11	71340649	71360069	-1
ENSBTAG00000040061	GO:0000981	0.00919816	0.995801	16	459	DNA-binding transcription factor activity, RNA polymerase II-specific	MF	0.0224844	1.99346	ZBTB38	zinc finger and BTB domain containing 38 [Source:VGNC Symbol;Acc:VGNC:37076]		protein_coding	4955	1	127530714	127574835	-1
ENSBTAG00000046409	GO:0000981	0.00919816	0.995801	16	459	DNA-binding transcription factor activity, RNA polymerase II-specific	MF	0.0224844	1.99346	EGR2	early growth response 2 [Source:VGNC Symbol;Acc:VGNC:52767]		protein_coding	1458	28	18936997	18942296	-1
ENSBTAG00000011011	GO:0004722	0.0225955	0.995801	4	59	protein serine/threonine phosphatase activity	MF	0.0523264	3.87712	SSH2	slingshot protein phosphatase 2 [Source:VGNC Symbol;Acc:VGNC:35313]		protein_coding	4600	19	20882415	21124185	-1
ENSBTAG00000011857	GO:0004722	0.0225955	0.995801	4	59	protein serine/threonine phosphatase activity	MF	0.0523264	3.87712	PPM1H	protein phosphatase, Mg2+/Mn2+ dependent 1H [Source:VGNC Symbol;Acc:VGNC:33214]		protein_coding	2801	5	50634073	50938091	1
ENSBTAG00000021912	GO:0004722	0.0225955	0.995801	4	59	protein serine/threonine phosphatase activity	MF	0.0523264	3.87712	DUSP7	dual specificity phosphatase 7 [Source:VGNC Symbol;Acc:VGNC:28263]		protein_coding	3111	22	48825120	48832342	1
ENSBTAG00000046708	GO:0004722	0.0225955	0.995801	4	59	protein serine/threonine phosphatase activity	MF	0.0523264	3.87712	PDP2	pyruvate dehyrogenase phosphatase catalytic subunit 2 [Source:VGNC Symbol;Acc:VGNC:32714]		protein_coding	1596	18	34590076	34591671	1
ENSBTAG00000003711	GO:0001228	0.0283943	0.989602	8	206	DNA-binding transcription activator activity, RNA polymerase II-specific	MF	0.0624675	2.22087	EPAS1	endothelial PAS domain protein 1 [Source:VGNC Symbol;Acc:VGNC:28518]		protein_coding	5624	11	28734999	28828070	1
ENSBTAG00000004139	GO:0001228	0.0283943	0.989602	8	206	DNA-binding transcription activator activity, RNA polymerase II-specific	MF	0.0624675	2.22087	BACH1	BTB domain and CNC homolog 1 [Source:VGNC Symbol;Acc:VGNC:26402]		protein_coding	3360	1	6815185	6858058	-1
ENSBTAG00000006844	GO:0001228	0.0283943	0.989602	8	206	DNA-binding transcription activator activity, RNA polymerase II-specific	MF	0.0624675	2.22087	LEF1	lymphoid enhancer binding factor 1 [Source:VGNC Symbol;Acc:VGNC:30833]		protein_coding	2589	6	17083864	17200183	1
ENSBTAG00000008313	GO:0001228	0.0283943	0.989602	8	206	DNA-binding transcription activator activity, RNA polymerase II-specific	MF	0.0624675	2.22087	KLF15	Kruppel like factor 15 [Source:VGNC Symbol;Acc:VGNC:30629]		protein_coding	2309	22	60612131	60624486	1
ENSBTAG00000017243	GO:0001228	0.0283943	0.989602	8	206	DNA-binding transcription activator activity, RNA polymerase II-specific	MF	0.0624675	2.22087	GATA3	GATA binding protein 3 [Source:VGNC Symbol;Acc:VGNC:29267]		protein_coding	2395	13	15906719	15935286	-1
ENSBTAG00000018019	GO:0001228	0.0283943	0.989602	8	206	DNA-binding transcription activator activity, RNA polymerase II-specific	MF	0.0624675	2.22087	BCL11B	BAF chromatin remodeling complex subunit BCL11B [Source:VGNC Symbol;Acc:VGNC:58470]		protein_coding	3367	21	64193536	64290496	-1
ENSBTAG00000023929	GO:0001228	0.0283943	0.989602	8	206	DNA-binding transcription activator activity, RNA polymerase II-specific	MF	0.0624675	2.22087	FOSL2	FOS like 2, AP-1 transcription factor subunit [Source:VGNC Symbol;Acc:VGNC:29076]		protein_coding	2456	11	71340649	71360069	-1
ENSBTAG00000046409	GO:0001228	0.0283943	0.989602	8	206	DNA-binding transcription activator activity, RNA polymerase II-specific	MF	0.0624675	2.22087	EGR2	early growth response 2 [Source:VGNC Symbol;Acc:VGNC:52767]		protein_coding	1458	28	18936997	18942296	-1
ENSBTAG00000000256	GO:0042802	0.0395921	0.977405	21	777	identical protein binding	MF	0.0791842	1.54561	TLE1	TLE family member 1, transcriptional corepressor [Source:HGNC Symbol;Acc:HGNC:11837]	TLE1	protein_coding	2322	8	57533899	57625114	-1
ENSBTAG00000003255	GO:0042802	0.0395921	0.977405	21	777	identical protein binding	MF	0.0791842	1.54561	CD4	CD4 molecule [Source:VGNC Symbol;Acc:VGNC:27032]		protein_coding	2955	5	103631360	103654878	-1
ENSBTAG00000003575	GO:0042802	0.0395921	0.977405	21	777	identical protein binding	MF	0.0791842	1.54561	ZKSCAN4	zinc finger with KRAB and SCAN domains 4 [Source:VGNC Symbol;Acc:VGNC:55928]		protein_coding	2978	23	30441464	30450225	-1
ENSBTAG00000005145	GO:0042802	0.0395921	0.977405	21	777	identical protein binding	MF	0.0791842	1.54561	PEAK1	pseudopodium enriched atypical kinase 1 [Source:VGNC Symbol;Acc:VGNC:32733]		protein_coding	6025	21	32245129	32554682	-1
ENSBTAG00000006240	GO:0042802	0.0395921	0.977405	21	777	identical protein binding	MF	0.0791842	1.54561	TLR4	toll like receptor 4 [Source:VGNC Symbol;Acc:VGNC:52834]		protein_coding	3716	8	107057826	107068836	1
ENSBTAG00000008099	GO:0042802	0.0395921	0.977405	21	777	identical protein binding	MF	0.0791842	1.54561	CCR5	C-C motif chemokine receptor 5 [Source:NCBI gene (formerly Entrezgene);Acc:497017]		protein_coding	1432	22	53029379	53032543	-1
ENSBTAG00000008223	GO:0042802	0.0395921	0.977405	21	777	identical protein binding	MF	0.0791842	1.54561	NLRC4	NLR family CARD domain containing 4 [Source:VGNC Symbol;Acc:VGNC:32113]		protein_coding	3975	11	14815806	14865722	-1
ENSBTAG00000008948	GO:0042802	0.0395921	0.977405	21	777	identical protein binding	MF	0.0791842	1.54561	P2RX7	purinergic receptor P2X 7 [Source:VGNC Symbol;Acc:VGNC:32522]		protein_coding	1788	17	53970346	54027496	-1
ENSBTAG00000009639	GO:0042802	0.0395921	0.977405	21	777	identical protein binding	MF	0.0791842	1.54561	SMPD3	sphingomyelin phosphodiesterase 3 [Source:VGNC Symbol;Acc:VGNC:35031]		protein_coding	2957	18	35723889	35805738	-1
ENSBTAG00000009733	GO:0042802	0.0395921	0.977405	21	777	identical protein binding	MF	0.0791842	1.54561	FBP1	fructose-bisphosphatase 1 [Source:VGNC Symbol;Acc:VGNC:28887]		protein_coding	1613	8	81068225	81099411	-1
ENSBTAG00000011434	GO:0042802	0.0395921	0.977405	21	777	identical protein binding	MF	0.0791842	1.54561	NPR2	natriuretic peptide receptor 2 [Source:NCBI gene (formerly Entrezgene);Acc:281357]		protein_coding	4025	8	59956219	59974722	1
ENSBTAG00000011761	GO:0042802	0.0395921	0.977405	21	777	identical protein binding	MF	0.0791842	1.54561	LRP6	LDL receptor related protein 6 [Source:VGNC Symbol;Acc:VGNC:30993]		protein_coding	5385	5	97526603	97700083	1
ENSBTAG00000011857	GO:0042802	0.0395921	0.977405	21	777	identical protein binding	MF	0.0791842	1.54561	PPM1H	protein phosphatase, Mg2+/Mn2+ dependent 1H [Source:VGNC Symbol;Acc:VGNC:33214]		protein_coding	2801	5	50634073	50938091	1
ENSBTAG00000013279	GO:0042802	0.0395921	0.977405	21	777	identical protein binding	MF	0.0791842	1.54561	FOXP3	forkhead box P3 [Source:VGNC Symbol;Acc:VGNC:29102]		protein_coding	1663	X	87290349	87305008	-1
ENSBTAG00000016799	GO:0042802	0.0395921	0.977405	21	777	identical protein binding	MF	0.0791842	1.54561	ERN1	endoplasmic reticulum to nucleus signaling 1 [Source:VGNC Symbol;Acc:VGNC:58373]		protein_coding	3116	19	48273414	48350809	-1
ENSBTAG00000017243	GO:0042802	0.0395921	0.977405	21	777	identical protein binding	MF	0.0791842	1.54561	GATA3	GATA binding protein 3 [Source:VGNC Symbol;Acc:VGNC:29267]		protein_coding	2395	13	15906719	15935286	-1
ENSBTAG00000017745	GO:0042802	0.0395921	0.977405	21	777	identical protein binding	MF	0.0791842	1.54561	IL6ST	interleukin 6 signal transducer [Source:VGNC Symbol;Acc:VGNC:30168]		protein_coding	4437	20	23191785	23250938	1
ENSBTAG00000018367	GO:0042802	0.0395921	0.977405	21	777	identical protein binding	MF	0.0791842	1.54561	CD6	CD6 molecule [Source:VGNC Symbol;Acc:VGNC:27041]		protein_coding	3664	29	37311028	37367705	1
ENSBTAG00000020747	GO:0042802	0.0395921	0.977405	21	777	identical protein binding	MF	0.0791842	1.54561	ASS1	argininosuccinate synthase 1 [Source:VGNC Symbol;Acc:VGNC:26224]		protein_coding	1908	11	100770166	100822252	1
ENSBTAG00000021527	GO:0042802	0.0395921	0.977405	21	777	identical protein binding	MF	0.0791842	1.54561	IGF1R	insulin like growth factor 1 receptor [Source:VGNC Symbol;Acc:VGNC:30077]		protein_coding	4540	21	7780293	8080394	1
ENSBTAG00000025659	GO:0042802	0.0395921	0.977405	21	777	identical protein binding	MF	0.0791842	1.54561	ZNF618	zinc finger protein 618 [Source:VGNC Symbol;Acc:VGNC:37314]		protein_coding	3336	8	103087293	103285983	1
ENSBTAG00000000256	GO:0008134	0.0381924	0.985203	7	166	transcription factor binding	MF	0.0791842	2.41152	TLE1	TLE family member 1, transcriptional corepressor [Source:HGNC Symbol;Acc:HGNC:11837]	TLE1	protein_coding	2322	8	57533899	57625114	-1
ENSBTAG00000003711	GO:0008134	0.0381924	0.985203	7	166	transcription factor binding	MF	0.0791842	2.41152	EPAS1	endothelial PAS domain protein 1 [Source:VGNC Symbol;Acc:VGNC:28518]		protein_coding	5624	11	28734999	28828070	1
ENSBTAG00000006844	GO:0008134	0.0381924	0.985203	7	166	transcription factor binding	MF	0.0791842	2.41152	LEF1	lymphoid enhancer binding factor 1 [Source:VGNC Symbol;Acc:VGNC:30833]		protein_coding	2589	6	17083864	17200183	1
ENSBTAG00000015904	GO:0008134	0.0381924	0.985203	7	166	transcription factor binding	MF	0.0791842	2.41152	RORA	RAR related orphan receptor A [Source:VGNC Symbol;Acc:VGNC:34088]		protein_coding	2632	10	48892525	49702163	1
ENSBTAG00000017243	GO:0008134	0.0381924	0.985203	7	166	transcription factor binding	MF	0.0791842	2.41152	GATA3	GATA binding protein 3 [Source:VGNC Symbol;Acc:VGNC:29267]		protein_coding	2395	13	15906719	15935286	-1
ENSBTAG00000020312	GO:0008134	0.0381924	0.985203	7	166	transcription factor binding	MF	0.0791842	2.41152	NCOA2	nuclear receptor coactivator 2 [Source:VGNC Symbol;Acc:VGNC:50226]		protein_coding	5713	14	33837784	34119578	-1
ENSBTAG00000025659	GO:0008134	0.0381924	0.985203	7	166	transcription factor binding	MF	0.0791842	2.41152	ZNF618	zinc finger protein 618 [Source:VGNC Symbol;Acc:VGNC:37314]		protein_coding	3336	8	103087293	103285983	1
ENSBTAG00000011011	GO:0004721	0.0443911	0.991602	4	73	phosphoprotein phosphatase activity	MF	0.0849221	3.13356	SSH2	slingshot protein phosphatase 2 [Source:VGNC Symbol;Acc:VGNC:35313]		protein_coding	4600	19	20882415	21124185	-1
ENSBTAG00000011857	GO:0004721	0.0443911	0.991602	4	73	phosphoprotein phosphatase activity	MF	0.0849221	3.13356	PPM1H	protein phosphatase, Mg2+/Mn2+ dependent 1H [Source:VGNC Symbol;Acc:VGNC:33214]		protein_coding	2801	5	50634073	50938091	1
ENSBTAG00000021912	GO:0004721	0.0443911	0.991602	4	73	phosphoprotein phosphatase activity	MF	0.0849221	3.13356	DUSP7	dual specificity phosphatase 7 [Source:VGNC Symbol;Acc:VGNC:28263]		protein_coding	3111	22	48825120	48832342	1
ENSBTAG00000046708	GO:0004721	0.0443911	0.991602	4	73	phosphoprotein phosphatase activity	MF	0.0849221	3.13356	PDP2	pyruvate dehyrogenase phosphatase catalytic subunit 2 [Source:VGNC Symbol;Acc:VGNC:32714]		protein_coding	1596	18	34590076	34591671	1
ENSBTAG00000000306	GO:0004672	0.0527894	0.974805	11	339	protein kinase activity	MF	0.0967806	1.85564	ITK	IL2 inducible T cell kinase [Source:VGNC Symbol;Acc:VGNC:30338]		protein_coding	4378	7	68871861	68934053	1
ENSBTAG00000005145	GO:0004672	0.0527894	0.974805	11	339	protein kinase activity	MF	0.0967806	1.85564	PEAK1	pseudopodium enriched atypical kinase 1 [Source:VGNC Symbol;Acc:VGNC:32733]		protein_coding	6025	21	32245129	32554682	-1
ENSBTAG00000006420	GO:0004672	0.0527894	0.974805	11	339	protein kinase activity	MF	0.0967806	1.85564	BMPR2	bone morphogenetic protein receptor type 2 [Source:VGNC Symbol;Acc:VGNC:26526]		protein_coding	11120	2	90864689	91017391	1
ENSBTAG00000008301	GO:0004672	0.0527894	0.974805	11	339	protein kinase activity	MF	0.0967806	1.85564	WNK2	WNK lysine deficient protein kinase 2 [Source:VGNC Symbol;Acc:VGNC:36950]		protein_coding	6985	8	84552273	84699098	1
ENSBTAG00000011434	GO:0004672	0.0527894	0.974805	11	339	protein kinase activity	MF	0.0967806	1.85564	NPR2	natriuretic peptide receptor 2 [Source:NCBI gene (formerly Entrezgene);Acc:281357]		protein_coding	4025	8	59956219	59974722	1
ENSBTAG00000013555	GO:0004672	0.0527894	0.974805	11	339	protein kinase activity	MF	0.0967806	1.85564	ACVR1B	activin A receptor type 1B [Source:VGNC Symbol;Acc:VGNC:25593]		protein_coding	1585	5	27884739	27915481	-1
ENSBTAG00000014884	GO:0004672	0.0527894	0.974805	11	339	protein kinase activity	MF	0.0967806	1.85564	HIPK3	homeodomain interacting protein kinase 3 [Source:VGNC Symbol;Acc:VGNC:29860]		protein_coding	3871	15	63908514	63962613	1
ENSBTAG00000016799	GO:0004672	0.0527894	0.974805	11	339	protein kinase activity	MF	0.0967806	1.85564	ERN1	endoplasmic reticulum to nucleus signaling 1 [Source:VGNC Symbol;Acc:VGNC:58373]		protein_coding	3116	19	48273414	48350809	-1
ENSBTAG00000021527	GO:0004672	0.0527894	0.974805	11	339	protein kinase activity	MF	0.0967806	1.85564	IGF1R	insulin like growth factor 1 receptor [Source:VGNC Symbol;Acc:VGNC:30077]		protein_coding	4540	21	7780293	8080394	1
ENSBTAG00000035662	GO:0004672	0.0527894	0.974805	11	339	protein kinase activity	MF	0.0967806	1.85564	CAMK4	calcium/calmodulin dependent protein kinase IV [Source:NCBI gene (formerly Entrezgene);Acc:100337083]	CAMK4	protein_coding	1586	7	110296879	110565532	1
ENSBTAG00000049814	GO:0004672	0.0527894	0.974805	11	339	protein kinase activity	MF	0.0967806	1.85564				protein_coding	693	1	96022258	96299999	1
